# A systematic evaluation of data processing and problem formulation of CRISPR off-target site prediction

**DOI:** 10.1101/2021.09.30.462534

**Authors:** Ofir Yaish, Maor Asif, Yaron Orenstein

**Affiliations:** School of Electrical and Computer Engineering, Ben-Gurion University of the Negev, Beer Sheva, Israel

**Keywords:** CRISPR off-target, read count normalization, CHANGE-seq GUIDE-seq

## Abstract

CRISPR/Cas9 system is widely used in a broad range of gene-editing applications. While this gene-editing technique is quite accurate in the target region, there may be many unplanned off-target edited sites. Consequently, a plethora of computational methods have been developed to predict off-target cleavage sites given a guide RNA and a reference genome. However, these methods are based on small-scale datasets (only tens to hundreds of off-target sites) produced by experimental techniques to detect off-target sites with a low signal-to-noise ratio. Recently, CHANGE-seq, a new *in vitro* experimental technique to detect off-target sites, was used to produce a dataset of unprecedented scale and quality (more than 200,000 off-target sites over 110 guide RNAs). In addition, the same study included GUIDE-seq experiments for 58 of the guide RNAs to produce in vivo measurements of off-target sites. Here, we fill the gap in previous computational methods by utilizing these data to perform a systematic evaluation of data processing and formulation of the CRISPR off-target site prediction problem. Our evaluations show that data transformation as a pre-processing phase is critical prior to model training. Moreover, we demonstrate the improvement gained by adding potential inactive off-target sites to the training datasets. Furthermore, our results point to the importance of adding the number of mismatches between the guide RNA and the off-target site as a feature. Finally, we present predictive off-target in vivo models based on transfer learning from in vitro. Our conclusions will be instrumental to any future development of an off-target predictor based on high-throughput datasets.
