## Supplementary Tables for "A systematic evaluation of data processing and problem formulation of CRISPR off-target site prediction": Supplementary Table S1.xlsx

### Sheet: S1.1
#Performance on each CHANGE-seq sgRNA
#regression-seq with log transformation
#inverse log transform was applied before computing the Pearson correlation
sgRNA	active off-targets	non-active off-targets	Pearson corr - active off-target set	AUPR	AUC
GATAACTACACCGAGGAAATNGG	12	16369	0.568777	0.466651	0.996981
GTCGAGAAAAGCTTTGAAACNGG	11	21634	0.644733	0.287656	0.922029
GTATGGAAAATGAGAGCTGCNGG	25	27696	0.917284	0.226829	0.993096
GGTGGTGTGGGCCCAGGAGGNGG	40906	73219	-0.0427594	0.993803	0.995789
GCTGGTACACGGCAGGGTCANGG	119	17469	0.781945	0.251463	0.913741
GCCTCTCCAGCCAGGGGCTGNGG	443	42075	0.127565	0.327384	0.931866
GACACCTTCTTCCCCAGCCCNGG	201	33727	0.280282	0.546367	0.980171
GAAGTTGACTTACTGAAGAANGG	45	31756	0.38606	0.225726	0.983766
GCTTCGGCAGGCTGACAGCCNGG	17	19532	0.935365	0.236872	0.923944
GATGCAGAGACCCTGCTCAANGG	107	23266	0.445897	0.295471	0.923439
GCCGTGGCAAACTGGTACTTNGG	78	7318	0.868777	0.40726	0.941884
GCTGTCCTGAAGTGGACATANGG	33	19315	0.770315	0.174101	0.962304
GGGCTGCAGGGGAGCTGGGCNGG	1639	60510	0.228365	0.202749	0.853341
GCAGATGGAATCATCTAGGANGG	50	24700	0.313396	0.234289	0.961266
GAAGCATGACGGACAAGTACNGG	12	11487	0.937904	0.338661	0.915354
GGAGAAGGTGGGGGGGTTCCNGG	1766	47872	0.237102	0.50218	0.93627
GGACCGCAGCCAGCCCGGCCNGG	181	27653	0.390152	0.360374	0.960631
GCGCCGAGAAGGAAGTGCTCNGG	247	10783	0.0884988	0.169379	0.829504
GCTGCCCCGCCTGCCCAGCGNGG	194	30359	0.305302	0.246146	0.899217
GAGTAGCGCGAGCACAGCTANGG	50	8055	0.735789	0.160104	0.934473
GCCCTGCTCGTGGTGACCGANGG	18	9220	0.119398	0.184138	0.914624
GTGTGTGAGTATGCATCTCCNGG	7	45228	0.48616	0.250493	0.968183
GCTCGGGGACACAGGATCCCNGG	441	15703	0.443795	0.382821	0.895562
GGCAGAAACCCTGGTGGTCGNGG	6	27308	0.999705	0.166926	0.506176
GAGAATCAAAATCGGTGAATNGG	6	25029	0.887975	0.365735	0.997017
GTACAGGCTGCACCTGTCAGNGG	24	16545	0.537282	0.346235	0.9907
GTGGGATCGGAGCAGTTCAGNGG	126	14101	0.123831	0.250036	0.894053
GGAATCTGCCTAACAGGAGGNGG	177	17113	0.624241	0.165873	0.757045
GGCCCCACTGTGGGGTGGAGNGG	44	35223	0.684921	0.176442	0.933471
GCTTGTCCGTCTGGTTGCTGNGG	23	16312	0.156499	0.337023	0.936808
GGCAGCATAGTGAGCCCAGANGG	11	30015	0.374817	0.625182	0.980679
GCATTTTCTTCACGGAAACANGG	6	30611	0.788807	0.355295	0.995497
GCTGACCCCGCTGGGCAGGCNGG	142	29061	0.909487	0.15708	0.811169
GTCCCTAGTGGCCCCACTGTNGG	155	12324	0.571767	0.336378	0.912526
GAGCCACATTAACCGGCCCTNGG	88	28227	0.665481	0.168989	0.834197
GCACAAGGCTCAGCTGAACCNGG	56	40379	0.190584	0.409817	0.997372
GGATTTCCTCCTCGACCACCNGG	1	16443		1	1
GCCCTGGCCAGTCGTCTGGGNGG	54	17339	0.12102	0.115483	0.917579
GCTGCAGAAACAGCAAGCCCNGG	69	30950	0.824547	0.336932	0.97287
GTCTCCCTGATCCATCCAGTNGG	72	18515	0.646811	0.094009	0.884432
GCTGGGCAGGAGCCCCCTCCNGG	204	36571	0.284937	0.378467	0.959932
GGACAGTAAGAAGGAAAAACNGG	236	75839	0.640759	0.373805	0.956207
GAAGAAACTGAGAAGCATGANGG	45	67624	0.816833	0.300946	0.985137
GGGATCAGGTGACCCATATTNGG	179	12125	0.125499	0.398446	0.902939
GATTTCTATGACCTGTATGGNGG	317	18591	0.627321	0.236612	0.751812
GCATACTCATCTTTTTCAGTNGG	8	29428	0.981113	0.280322	0.981106
GGCACCAACTGGATGGATCANGG	32	14471	0.300696	0.155442	0.962753
GGGGGATTGTGGGGCTGCAGNGG	1849	40510	0.304903	0.27409	0.832384
GGTGAGGGAGGAGAGATGCCNGG	2596	63799	0.418149	0.523185	0.943828
GCTACTCTCTCTTTCTGGCCNGG	95	28322	0.352244	0.331428	0.954317
GTCAGGGTTCTGGATATCTGNGG	119	23269	0.3742	0.22536	0.911629
GGCCGAGATGTCTCGCTCCGNGG	2	5687	1	0.547619	0.99833
GCAAACATGCTGTCCTGAAGNGG	15	20873	0.323737	0.204047	0.966799
GCTGCCGCCCAGTGGGACTTNGG	44	13626	0.789766	0.424338	0.96866
GAGACCCTGCTCAAGGGCCGNGG	68	16662	0.831706	0.414576	0.983526
GAGGTTCACTTGATTTCCACNGG	3	25479	0.830708	0.568214	0.998993
GGTGGATGATGGTGCCGTCGNGG	89	11738	-0.0314949	0.0277257	0.718657
GGTTTCACCGAGACCTCAGTNGG	17	9846	0.942195	0.205263	0.943279
GATGTGGGAGGCTCAGTTCCNGG	267	33221	0.365614	0.214451	0.9587
GGTGACAAGTGTGATCACTTNGG	90	19641	0.153272	0.180213	0.926109
GCTGTGTTTGCGTCTCTCCCNGG	54	26693	0.149076	0.163928	0.891707
GGGGATTTCTATGACCTGTANGG	10	15230	0.191202	0.23898	0.973769
GTGGTACTGGCCAGCAGCCGNGG	65	19600	0.0814273	0.417462	0.960922
GGGACTCTACATCTGCAAGGNGG	251	13575	0.471485	0.290729	0.833206
GGTCCCGGTGGTGTGGGCCCNGG	672	21776	0.154219	0.237283	0.851637
GGTCACCACGAGCAGGGCTGNGG	214	18538	0.442508	0.319813	0.922202
GCGTGACTTCCACATGAGCGNGG	4	7439	-0.287682	0.390549	0.988675
GGGTATTATTGATGCTATTCNGG	13	19123	-0.315478	0.189324	0.926621
GAAGGTGGCGTTGTCCCCTTNGG	83	11487	0.0289486	0.214072	0.912251
GGCGCCCTGGCCAGTCGTCTNGG	63	10197	0.893858	0.201741	0.89652
GTCACCAATCCTGTCCCTAGNGG	8	14999	-0.262065	0.210344	0.948997
GGGGGTTCCAGGGCCTGTCTNGG	533	23596	0.141655	0.407596	0.931792
GGGCGGTGCTACAACTGGGCNGG	12	9602	0.0608825	0.545771	0.982669
GAAGCGTGATGACAAAGAGGNGG	60	24285	0.596635	0.319326	0.982667
GTGAGTAGAGCGGAGGCAGGNGG	651	38970	0.238741	0.169386	0.867855
GTTGGAGAAGCTGCAGGTGANGG	177	49400	0.485074	0.457047	0.971681
GGGGGGTTCCAGGGCCTGTCNGG	108	25580	0.221968	0.276461	0.943058
GGAAACTTGGCCACTCTATGNGG	32	15093	0.669732	0.300823	0.947229
GGCCAGTACCACAGCAGGCTNGG	18	20860	0.630823	0.300614	0.995206
GATTTCCTCCTCGACCACCANGG	10	18211	0.896538	0.470114	0.930432
GTCCCCTGAGCCCATTTCCTNGG	455	22966	0.24967	0.406986	0.919686
GCAGCATAGTGAGCCCAGAANGG	31	25911	0.072714	0.204475	0.972234
GCACGTGGCCCAGCCTGCTGNGG	87	33675	0.118928	0.421802	0.97488
GAGCAGGGCTGGGGAGAAGGNGG	2505	88680	0.310561	0.451185	0.926921
GGACTGAGGGCCATGGACACNGG	188	25236	0.301177	0.172215	0.875472
GTGCGGCAACCTACATGATGNGG	23	7125	0.499041	0.686638	0.995594
GAGAAGGTGGGGGGGTTCCANGG	1958	31991	0.232535	0.478523	0.890499
GGCCACGGAGCGAGACATCTNGG	53	14552	0.789797	0.318375	0.932649
GAAGATGATGGAGTAGATGGNGG	444	58267	0.338844	0.185658	0.915548
GGGGCCACTAGGGACAGGATNGG	201	19237	0.270255	0.181716	0.899214
GCTGGCGATGCCTCGGCTGCNGG	5	17033	0.972335	0.621957	0.994822
GTAGAGCGGAGGCAGGAGGCNGG	519	47024	0.505719	0.342921	0.94511
GGAAGGAGGAGGCCTAAGGANGG	752	59731	0.17485	0.22605	0.883186
GGCCCAGCCTGCTGTGGTACNGG	21	26038	0.888711	0.144818	0.92419
GTTTGCGACTCTGACAGAGCNGG	6	11925	0.848413	0.628735	0.999106
GCTGTTTCTGCAGCCGCTTTNGG	4	23676	0.429241	0.821429	0.999894
GAACAAGGTGTTCCCACCCGNGG	164	8702	0.147563	0.29197	0.904792
GGCATACTCATCTTTTTCAGNGG	23	24440	0.404764	0.250197	0.918777
GTCTGGGCGGTGCTACAACTNGG	53	7128	0.441519	0.213737	0.870151
GGTACCTATCGATTGTCAGGNGG	2	5391	-1	0.0414634	0.987479
GTGGAGCGCAGTGGTCTCCGNGG	120	13025	0.188223	0.178013	0.90209
GAGGGCTCACCAGAGGTAGGNGG	288	29889	0.488993	0.318338	0.900558
GACATTAAAGATAGTCATCTNGG	12	28976	0.889651	0.362231	0.98958
GGGAACCCAGCGAGTGAAGANGG	10	23769	0.978871	0.223683	0.988805
GGTGCACAGTGGGGTCAGCANGG	73	33735	0.0190905	0.0983921	0.921069
GGGGCAGCTCCGGCGCTCCTNGG	61	16686	0.962931	0.0527189	0.757275
GGGCAATGGATTGGTCATCCNGG	112	12530	0.660168	0.300899	0.930312
GTCCCCTCCACCCCACAGTGNGG	463	25893	0.56624	0.257254	0.842383
GAAGGCTGAGATCCTGGAGGNGG	1868	37169	0.43213	0.632429	0.939405

### Sheet: S1.2
#Performance on each GUIDE-seq sgRNA
#regression-seq with log transformation
#inverse log transform was applied before computing the Pearson correlation
sgRNA	active off-targets	non-active off-targets	Pearson corr - active off-target set	AUPR	AUC
GATAACTACACCGAGGAAATNGG	8	18124	0.95493	0.750144	0.819452
GTCGAGAAAAGCTTTGAAACNGG
GTATGGAAAATGAGAGCTGCNGG	2	28301	1	1	1
GGTGGTGTGGGCCCAGGAGGNGG
GCTGGTACACGGCAGGGTCANGG	100	18373	0.915527	0.245062	0.940216
GCCTCTCCAGCCAGGGGCTGNGG
GACACCTTCTTCCCCAGCCCNGG	126	35293	0.563466	0.471052	0.980864
GAAGTTGACTTACTGAAGAANGG
GCTTCGGCAGGCTGACAGCCNGG	1	20230		1	1
GATGCAGAGACCCTGCTCAANGG
GCCGTGGCAAACTGGTACTTNGG	2	7917	1	0.576923	0.999305
GCTGTCCTGAAGTGGACATANGG	8	38960	0.932083	0.229687	0.993189
GGGCTGCAGGGGAGCTGGGCNGG
GCAGATGGAATCATCTAGGANGG
GAAGCATGACGGACAAGTACNGG	1	11907		1	1
GGAGAAGGTGGGGGGGTTCCNGG	61	58978	0.313742	0.139113	0.958211
GGACCGCAGCCAGCCCGGCCNGG
GCGCCGAGAAGGAAGTGCTCNGG
GCTGCCCCGCCTGCCCAGCGNGG
GAGTAGCGCGAGCACAGCTANGG	2	8903	1	0.168254	0.964619
GCCCTGCTCGTGGTGACCGANGG	12	9535	0.954049	0.231324	0.927303
GTGTGTGAGTATGCATCTCCNGG
GCTCGGGGACACAGGATCCCNGG	81	17137	0.602107	0.452895	0.983186
GGCAGAAACCCTGGTGGTCGNGG	5	28286	0.758674	0.685714	0.999901
GAGAATCAAAATCGGTGAATNGG	4	32743	0.783302	0.750736	0.989662
GTACAGGCTGCACCTGTCAGNGG
GTGGGATCGGAGCAGTTCAGNGG
GGAATCTGCCTAACAGGAGGNGG
GGCCCCACTGTGGGGTGGAGNGG	14	41548	0.753656	0.456877	0.940881
GCTTGTCCGTCTGGTTGCTGNGG
GGCAGCATAGTGAGCCCAGANGG
GCATTTTCTTCACGGAAACANGG	3	31104	0.93998	0.694444	0.999968
GCTGACCCCGCTGGGCAGGCNGG	5	45176	0.989086	0.461111	0.999301
GTCCCTAGTGGCCCCACTGTNGG	34	13554	0.795176	0.180383	0.946443
GAGCCACATTAACCGGCCCTNGG	7	29877	0.795255	0.459698	0.861982
GCACAAGGCTCAGCTGAACCNGG
GGATTTCCTCCTCGACCACCNGG	2	17072		1	1
GCCCTGGCCAGTCGTCTGGGNGG
GCTGCAGAAACAGCAAGCCCNGG	5	32376	0.854124	0.676364	0.999765
GTCTCCCTGATCCATCCAGTNGG	6	19262	0.977523	0.184436	0.990075
GCTGGGCAGGAGCCCCCTCCNGG
GGACAGTAAGAAGGAAAAACNGG	48	86729	0.648719	0.506127	0.997996
GAAGAAACTGAGAAGCATGANGG
GGGATCAGGTGACCCATATTNGG	14	13487	0.928952	0.0687753	0.88114
GATTTCTATGACCTGTATGGNGG	13	21130	0.882364	0.481518	0.853158
GCATACTCATCTTTTTCAGTNGG
GGCACCAACTGGATGGATCANGG
GGGGGATTGTGGGGCTGCAGNGG
GGTGAGGGAGGAGAGATGCCNGG
GCTACTCTCTCTTTCTGGCCNGG
GTCAGGGTTCTGGATATCTGNGG	35	26605	0.895793	0.0669408	0.927312
GGCCGAGATGTCTCGCTCCGNGG	1	5827		1	1
GCAAACATGCTGTCCTGAAGNGG
GCTGCCGCCCAGTGGGACTTNGG	18	14182	0.933485	0.810522	0.997144
GAGACCCTGCTCAAGGGCCGNGG	3	18131	0.996335	0.557576	0.999798
GAGGTTCACTTGATTTCCACNGG	1	26646		1	1
GGTGGATGATGGTGCCGTCGNGG	18	12584	0.942309	0.280146	0.873932
GGTTTCACCGAGACCTCAGTNGG	1	10266		1	1
GATGTGGGAGGCTCAGTTCCNGG
GGTGACAAGTGTGATCACTTNGG
GCTGTGTTTGCGTCTCTCCCNGG
GGGGATTTCTATGACCTGTANGG
GTGGTACTGGCCAGCAGCCGNGG	6	27032	0.963395	0.648693	0.999242
GGGACTCTACATCTGCAAGGNGG
GGTCCCGGTGGTGTGGGCCCNGG
GGTCACCACGAGCAGGGCTGNGG
GCGTGACTTCCACATGAGCGNGG	2	7548		1	1
GGGTATTATTGATGCTATTCNGG	1	19901		1	1
GAAGGTGGCGTTGTCCCCTTNGG	13	12191	0.558738	0.254755	0.944896
GGCGCCCTGGCCAGTCGTCTNGG	2	10888	1	0.510309	0.995637
GTCACCAATCCTGTCCCTAGNGG	11	15404	0.823387	0.273751	0.880096
GGGGGTTCCAGGGCCTGTCTNGG
GGGCGGTGCTACAACTGGGCNGG
GAAGCGTGATGACAAAGAGGNGG
GTGAGTAGAGCGGAGGCAGGNGG
GTTGGAGAAGCTGCAGGTGANGG
GGGGGGTTCCAGGGCCTGTCNGG	76	26793	0.600455	0.273251	0.960738
GGAAACTTGGCCACTCTATGNGG	3	15807	0.989678	0.608187	0.999642
GGCCAGTACCACAGCAGGCTNGG
GATTTCCTCCTCGACCACCANGG	3	18987	0.999904	0.566545	0.998438
GTCCCCTGAGCCCATTTCCTNGG
GCAGCATAGTGAGCCCAGAANGG
GCACGTGGCCCAGCCTGCTGNGG	19	38234	0.815397	0.386869	0.911543
GAGCAGGGCTGGGGAGAAGGNGG	544	104410	0.187583	0.162349	0.953739
GGACTGAGGGCCATGGACACNGG	22	27002	0.530349	0.13114	0.978993
GTGCGGCAACCTACATGATGNGG
GAGAAGGTGGGGGGGTTCCANGG
GGCCACGGAGCGAGACATCTNGG	3	15905	0.999921	0.347661	0.99497
GAAGATGATGGAGTAGATGGNGG	122	66023	0.0252017	0.0760383	0.92194
GGGGCCACTAGGGACAGGATNGG	32	21012	0.270434	0.0632218	0.931786
GCTGGCGATGCCTCGGCTGCNGG	1	17449		1	1
GTAGAGCGGAGGCAGGAGGCNGG
GGAAGGAGGAGGCCTAAGGANGG
GGCCCAGCCTGCTGTGGTACNGG	4	33315	0.658609	0.750111	0.932178
GTTTGCGACTCTGACAGAGCNGG	2	12113		1	1
GCTGTTTCTGCAGCCGCTTTNGG
GAACAAGGTGTTCCCACCCGNGG
GGCATACTCATCTTTTTCAGNGG
GTCTGGGCGGTGCTACAACTNGG
GGTACCTATCGATTGTCAGGNGG	9	5485	0.394808	0.101988	0.951403
GTGGAGCGCAGTGGTCTCCGNGG
GAGGGCTCACCAGAGGTAGGNGG
GACATTAAAGATAGTCATCTNGG	2	29646	1	0.571429	0.999798
GGGAACCCAGCGAGTGAAGANGG	1	24253		1	1
GGTGCACAGTGGGGTCAGCANGG
GGGGCAGCTCCGGCGCTCCTNGG	1	17123		1	1
GGGCAATGGATTGGTCATCCNGG	1	13163		1	1
GTCCCCTCCACCCCACAGTGNGG	53	27346	0.712716	0.180962	0.943803
GAAGGCTGAGATCCTGGAGGNGG	120	45154	0.662849	0.28748	0.97979

### Sheet: S1.3
#Performance on each CHANGE-seq sgRNA
#regression-seq-dist with log transformation
#inverse log transform was applied before computing the Pearson correlation
sgRNA	active off-targets	non-active off-targets	Pearson corr - active off-target set	AUPR	AUC
GATAACTACACCGAGGAAATNGG	12	16369	0.614363	0.926966	0.999959
GTCGAGAAAAGCTTTGAAACNGG	11	21634	0.959537	0.345201	0.888295
GTATGGAAAATGAGAGCTGCNGG	25	27696	0.904926	0.49352	0.995664
GGTGGTGTGGGCCCAGGAGGNGG	40906	73219	0.146571	0.994752	0.997452
GCTGGTACACGGCAGGGTCANGG	119	17469	0.672162	0.401847	0.971353
GCCTCTCCAGCCAGGGGCTGNGG	443	42075	0.556615	0.466243	0.912924
GACACCTTCTTCCCCAGCCCNGG	201	33727	0.112972	0.659455	0.985492
GAAGTTGACTTACTGAAGAANGG	45	31756	0.235324	0.484289	0.998262
GCTTCGGCAGGCTGACAGCCNGG	17	19532	0.840738	0.422301	0.944628
GATGCAGAGACCCTGCTCAANGG	107	23266	0.425661	0.453592	0.943617
GCCGTGGCAAACTGGTACTTNGG	78	7318	0.938418	0.418135	0.95674
GCTGTCCTGAAGTGGACATANGG	33	19315	0.950965	0.337919	0.99364
GGGCTGCAGGGGAGCTGGGCNGG	1639	60510	0.429306	0.507445	0.912789
GCAGATGGAATCATCTAGGANGG	50	24700	0.17638	0.70499	0.988142
GAAGCATGACGGACAAGTACNGG	12	11487	0.955103	0.877796	0.999804
GGAGAAGGTGGGGGGGTTCCNGG	1766	47872	0.601549	0.668	0.954411
GGACCGCAGCCAGCCCGGCCNGG	181	27653	0.506605	0.618378	0.964509
GCGCCGAGAAGGAAGTGCTCNGG	247	10783	0.352175	0.540039	0.937328
GCTGCCCCGCCTGCCCAGCGNGG	194	30359	0.156632	0.476814	0.95162
GAGTAGCGCGAGCACAGCTANGG	50	8055	0.667169	0.451545	0.952402
GCCCTGCTCGTGGTGACCGANGG	18	9220	0.100202	0.622583	0.980477
GTGTGTGAGTATGCATCTCCNGG	7	45228	0.425593	0.329961	0.998177
GCTCGGGGACACAGGATCCCNGG	441	15703	0.462689	0.553081	0.939693
GGCAGAAACCCTGGTGGTCGNGG	6	27308	0.999992	0.166973	0.52044
GAGAATCAAAATCGGTGAATNGG	6	25029	0.945825	0.853175	0.999893
GTACAGGCTGCACCTGTCAGNGG	24	16545	0.596872	0.6949	0.998801
GTGGGATCGGAGCAGTTCAGNGG	126	14101	0.447486	0.561915	0.97321
GGAATCTGCCTAACAGGAGGNGG	177	17113	0.753338	0.281642	0.780409
GGCCCCACTGTGGGGTGGAGNGG	44	35223	0.731532	0.290048	0.988816
GCTTGTCCGTCTGGTTGCTGNGG	23	16312	0.149657	0.569115	0.957511
GGCAGCATAGTGAGCCCAGANGG	11	30015	0.518959	0.578489	0.997759
GCATTTTCTTCACGGAAACANGG	6	30611	0.527371	0.70172	0.999891
GCTGACCCCGCTGGGCAGGCNGG	142	29061	0.925033	0.273178	0.847648
GTCCCTAGTGGCCCCACTGTNGG	155	12324	0.458662	0.582267	0.978724
GAGCCACATTAACCGGCCCTNGG	88	28227	0.651576	0.306202	0.854837
GCACAAGGCTCAGCTGAACCNGG	56	40379	0.617074	0.914302	0.999781
GGATTTCCTCCTCGACCACCNGG	1	16443		1	1
GCCCTGGCCAGTCGTCTGGGNGG	54	17339	0.73879	0.446431	0.966904
GCTGCAGAAACAGCAAGCCCNGG	69	30950	0.597516	0.573165	0.982594
GTCTCCCTGATCCATCCAGTNGG	72	18515	0.843991	0.549224	0.993663
GCTGGGCAGGAGCCCCCTCCNGG	204	36571	0.484341	0.551568	0.968339
GGACAGTAAGAAGGAAAAACNGG	236	75839	0.75563	0.684774	0.983806
GAAGAAACTGAGAAGCATGANGG	45	67624	0.803988	0.593177	0.998056
GGGATCAGGTGACCCATATTNGG	179	12125	0.75285	0.516663	0.943046
GATTTCTATGACCTGTATGGNGG	317	18591	0.701838	0.310266	0.79756
GCATACTCATCTTTTTCAGTNGG	8	29428	0.924428	0.4282	0.994916
GGCACCAACTGGATGGATCANGG	32	14471	0.330395	0.482589	0.991315
GGGGGATTGTGGGGCTGCAGNGG	1849	40510	0.503807	0.469175	0.881976
GGTGAGGGAGGAGAGATGCCNGG	2596	63799	0.496891	0.681053	0.957706
GCTACTCTCTCTTTCTGGCCNGG	95	28322	0.41249	0.46569	0.980361
GTCAGGGTTCTGGATATCTGNGG	119	23269	0.584382	0.288595	0.963593
GGCCGAGATGTCTCGCTCCGNGG	2	5687	1	0.833333	0.999912
GCAAACATGCTGTCCTGAAGNGG	15	20873	0.0826209	0.561518	0.998537
GCTGCCGCCCAGTGGGACTTNGG	44	13626	0.770956	0.583789	0.992945
GAGACCCTGCTCAAGGGCCGNGG	68	16662	0.84491	0.554721	0.978855
GAGGTTCACTTGATTTCCACNGG	3	25479	0.890052	1	1
GGTGGATGATGGTGCCGTCGNGG	89	11738	-0.0290214	0.31132	0.974881
GGTTTCACCGAGACCTCAGTNGG	17	9846	0.933852	0.46089	0.981551
GATGTGGGAGGCTCAGTTCCNGG	267	33221	0.208425	0.605524	0.981407
GGTGACAAGTGTGATCACTTNGG	90	19641	0.182934	0.448496	0.96984
GCTGTGTTTGCGTCTCTCCCNGG	54	26693	0.17052	0.343654	0.934663
GGGGATTTCTATGACCTGTANGG	10	15230	0.0931101	0.32544	0.987787
GTGGTACTGGCCAGCAGCCGNGG	65	19600	0.0955505	0.683657	0.965554
GGGACTCTACATCTGCAAGGNGG	251	13575	0.363083	0.44347	0.891322
GGTCCCGGTGGTGTGGGCCCNGG	672	21776	0.429939	0.622548	0.942016
GGTCACCACGAGCAGGGCTGNGG	214	18538	0.26929	0.558544	0.95985
GCGTGACTTCCACATGAGCGNGG	4	7439	-0.2611	0.75	0.999731
GGGTATTATTGATGCTATTCNGG	13	19123	-0.241114	0.603781	0.996754
GAAGGTGGCGTTGTCCCCTTNGG	83	11487	0.362757	0.596896	0.983546
GGCGCCCTGGCCAGTCGTCTNGG	63	10197	0.979955	0.530465	0.964003
GTCACCAATCCTGTCCCTAGNGG	8	14999	-0.292551	0.286123	0.9969
GGGGGTTCCAGGGCCTGTCTNGG	533	23596	0.187678	0.605726	0.967603
GGGCGGTGCTACAACTGGGCNGG	12	9602	-0.085752	0.567315	0.99488
GAAGCGTGATGACAAAGAGGNGG	60	24285	0.736205	0.64542	0.994228
GTGAGTAGAGCGGAGGCAGGNGG	651	38970	0.609094	0.496349	0.937721
GTTGGAGAAGCTGCAGGTGANGG	177	49400	0.566338	0.54083	0.983778
GGGGGGTTCCAGGGCCTGTCNGG	108	25580	0.215077	0.453833	0.961616
GGAAACTTGGCCACTCTATGNGG	32	15093	0.669691	0.306205	0.933249
GGCCAGTACCACAGCAGGCTNGG	18	20860	0.591966	0.486892	0.999041
GATTTCCTCCTCGACCACCANGG	10	18211	0.783314	0.445795	0.991005
GTCCCCTGAGCCCATTTCCTNGG	455	22966	0.354086	0.565671	0.960821
GCAGCATAGTGAGCCCAGAANGG	31	25911	-0.0476926	0.690973	0.996375
GCACGTGGCCCAGCCTGCTGNGG	87	33675	0.374431	0.600718	0.985646
GAGCAGGGCTGGGGAGAAGGNGG	2505	88680	0.550905	0.601566	0.939385
GGACTGAGGGCCATGGACACNGG	188	25236	0.674196	0.571072	0.971272
GTGCGGCAACCTACATGATGNGG	23	7125	0.592919	0.865144	0.99914
GAGAAGGTGGGGGGGTTCCANGG	1958	31991	0.160868	0.557744	0.910561
GGCCACGGAGCGAGACATCTNGG	53	14552	0.923205	0.59408	0.968821
GAAGATGATGGAGTAGATGGNGG	444	58267	0.393343	0.611177	0.976199
GGGGCCACTAGGGACAGGATNGG	201	19237	0.445186	0.409454	0.964363
GCTGGCGATGCCTCGGCTGCNGG	5	17033	0.991156	0.676786	0.9998
GTAGAGCGGAGGCAGGAGGCNGG	519	47024	0.510801	0.632321	0.98394
GGAAGGAGGAGGCCTAAGGANGG	752	59731	0.345919	0.531448	0.956377
GGCCCAGCCTGCTGTGGTACNGG	21	26038	0.94936	0.422181	0.994872
GTTTGCGACTCTGACAGAGCNGG	6	11925	0.851539	0.802738	0.999706
GCTGTTTCTGCAGCCGCTTTNGG	4	23676	0.715842	0.784483	0.999736
GAACAAGGTGTTCCCACCCGNGG	164	8702	0.374651	0.526157	0.958393
GGCATACTCATCTTTTTCAGNGG	23	24440	0.460318	0.550827	0.996693
GTCTGGGCGGTGCTACAACTNGG	53	7128	0.183751	0.502789	0.981537
GGTACCTATCGATTGTCAGGNGG	2	5391	-1	0.571429	0.998887
GTGGAGCGCAGTGGTCTCCGNGG	120	13025	0.334965	0.434874	0.947102
GAGGGCTCACCAGAGGTAGGNGG	288	29889	0.550136	0.580721	0.918055
GACATTAAAGATAGTCATCTNGG	12	28976	0.957529	0.838747	0.999701
GGGAACCCAGCGAGTGAAGANGG	10	23769	0.975567	0.644104	0.9996
GGTGCACAGTGGGGTCAGCANGG	73	33735	-0.0463437	0.351135	0.992671
GGGGCAGCTCCGGCGCTCCTNGG	61	16686	0.901513	0.153223	0.848866
GGGCAATGGATTGGTCATCCNGG	112	12530	0.879266	0.542633	0.980269
GTCCCCTCCACCCCACAGTGNGG	463	25893	0.686799	0.517603	0.937676
GAAGGCTGAGATCCTGGAGGNGG	1868	37169	0.390844	0.657386	0.941109

### Sheet: S1.4
#Performance on each GUIDE-seq sgRNA
#regression-seq-dist with log transformation
#inverse log transform was applied before computing the Pearson correlation
sgRNA	active off-targets	non-active off-targets	Pearson corr - active off-targets set	AUPR	AUC
GATAACTACACCGAGGAAATNGG	8	18124	0.961201	0.750534	0.864806
GTCGAGAAAAGCTTTGAAACNGG
GTATGGAAAATGAGAGCTGCNGG	2	28301	1	1	1
GGTGGTGTGGGCCCAGGAGGNGG
GCTGGTACACGGCAGGGTCANGG	100	18373	0.778494	0.469721	0.981308
GCCTCTCCAGCCAGGGGCTGNGG
GACACCTTCTTCCCCAGCCCNGG	126	35293	0.540842	0.466078	0.978712
GAAGTTGACTTACTGAAGAANGG
GCTTCGGCAGGCTGACAGCCNGG	1	20230		1	1
GATGCAGAGACCCTGCTCAANGG
GCCGTGGCAAACTGGTACTTNGG	2	7917	1	0.833333	0.999937
GCTGTCCTGAAGTGGACATANGG	8	38960	0.993018	0.726231	0.99983
GGGCTGCAGGGGAGCTGGGCNGG
GCAGATGGAATCATCTAGGANGG
GAAGCATGACGGACAAGTACNGG	1	11907		1	1
GGAGAAGGTGGGGGGGTTCCNGG	61	58978	0.215962	0.327898	0.961286
GGACCGCAGCCAGCCCGGCCNGG
GCGCCGAGAAGGAAGTGCTCNGG
GCTGCCCCGCCTGCCCAGCGNGG
GAGTAGCGCGAGCACAGCTANGG	2	8903	1	0.625	0.999663
GCCCTGCTCGTGGTGACCGANGG	12	9535	0.957802	0.588673	0.991444
GTGTGTGAGTATGCATCTCCNGG
GCTCGGGGACACAGGATCCCNGG	81	17137	0.775307	0.626694	0.989983
GGCAGAAACCCTGGTGGTCGNGG	5	28286	0.758548	0.633333	0.999859
GAGAATCAAAATCGGTGAATNGG	4	32743	0.783302	0.753135	0.997595
GTACAGGCTGCACCTGTCAGNGG
GTGGGATCGGAGCAGTTCAGNGG
GGAATCTGCCTAACAGGAGGNGG
GGCCCCACTGTGGGGTGGAGNGG	14	41548	0.841333	0.419863	0.930903
GCTTGTCCGTCTGGTTGCTGNGG
GGCAGCATAGTGAGCCCAGANGG
GCATTTTCTTCACGGAAACANGG	3	31104	0.93998	0.833333	0.999968
GCTGACCCCGCTGGGCAGGCNGG	5	45176	0.876473	0.460805	0.999106
GTCCCTAGTGGCCCCACTGTNGG	34	13554	0.740939	0.331792	0.980429
GAGCCACATTAACCGGCCCTNGG	7	29877	0.799504	0.469598	0.839322
GCACAAGGCTCAGCTGAACCNGG
GGATTTCCTCCTCGACCACCNGG	2	17072		1	1
GCCCTGGCCAGTCGTCTGGGNGG
GCTGCAGAAACAGCAAGCCCNGG	5	32376	0.907799	0.407027	0.999728
GTCTCCCTGATCCATCCAGTNGG	6	19262	0.995364	0.346663	0.999386
GCTGGGCAGGAGCCCCCTCCNGG
GGACAGTAAGAAGGAAAAACNGG	48	86729	0.706331	0.383286	0.997652
GAAGAAACTGAGAAGCATGANGG
GGGATCAGGTGACCCATATTNGG	14	13487	0.310758	0.466428	0.922073
GATTTCTATGACCTGTATGGNGG	13	21130	0.889767	0.606975	0.890706
GCATACTCATCTTTTTCAGTNGG
GGCACCAACTGGATGGATCANGG
GGGGGATTGTGGGGCTGCAGNGG
GGTGAGGGAGGAGAGATGCCNGG
GCTACTCTCTCTTTCTGGCCNGG
GTCAGGGTTCTGGATATCTGNGG	35	26605	0.810088	0.126844	0.839928
GGCCGAGATGTCTCGCTCCGNGG	1	5827		1	1
GCAAACATGCTGTCCTGAAGNGG
GCTGCCGCCCAGTGGGACTTNGG	18	14182	0.934592	0.679059	0.996952
GAGACCCTGCTCAAGGGCCGNGG	3	18131	0.790518	0.712121	0.999651
GAGGTTCACTTGATTTCCACNGG	1	26646		0.333333	0.999925
GGTGGATGATGGTGCCGTCGNGG	18	12584	0.902961	0.3504	0.978708
GGTTTCACCGAGACCTCAGTNGG	1	10266		1	1
GATGTGGGAGGCTCAGTTCCNGG
GGTGACAAGTGTGATCACTTNGG
GCTGTGTTTGCGTCTCTCCCNGG
GGGGATTTCTATGACCTGTANGG
GTGGTACTGGCCAGCAGCCGNGG	6	27032	0.530406	0.859649	0.999803
GGGACTCTACATCTGCAAGGNGG
GGTCCCGGTGGTGTGGGCCCNGG
GGTCACCACGAGCAGGGCTGNGG
GCGTGACTTCCACATGAGCGNGG	2	7548		1	1
GGGTATTATTGATGCTATTCNGG	1	19901		1	1
GAAGGTGGCGTTGTCCCCTTNGG	13	12191	0.718441	0.455918	0.99292
GGCGCCCTGGCCAGTCGTCTNGG	2	10888	1	1	1
GTCACCAATCCTGTCCCTAGNGG	11	15404	0.828966	0.403075	0.994801
GGGGGTTCCAGGGCCTGTCTNGG
GGGCGGTGCTACAACTGGGCNGG
GAAGCGTGATGACAAAGAGGNGG
GTGAGTAGAGCGGAGGCAGGNGG
GTTGGAGAAGCTGCAGGTGANGG
GGGGGGTTCCAGGGCCTGTCNGG	76	26793	0.613477	0.435807	0.983286
GGAAACTTGGCCACTCTATGNGG	3	15807	0.702366	0.74359	0.999789
GGCCAGTACCACAGCAGGCTNGG
GATTTCCTCCTCGACCACCANGG	3	18987	0.909476	0.757576	0.99986
GTCCCCTGAGCCCATTTCCTNGG
GCAGCATAGTGAGCCCAGAANGG
GCACGTGGCCCAGCCTGCTGNGG	19	38234	0.0860074	0.421522	0.935194
GAGCAGGGCTGGGGAGAAGGNGG	544	104410	0.301375	0.469825	0.967791
GGACTGAGGGCCATGGACACNGG	22	27002	0.640568	0.631083	0.999384
GTGCGGCAACCTACATGATGNGG
GAGAAGGTGGGGGGGTTCCANGG
GGCCACGGAGCGAGACATCTNGG	3	15905	0.999314	0.755556	0.999937
GAAGATGATGGAGTAGATGGNGG	122	66023	0.159644	0.4094	0.965489
GGGGCCACTAGGGACAGGATNGG	32	21012	0.471376	0.218753	0.95963
GCTGGCGATGCCTCGGCTGCNGG	1	17449		1	1
GTAGAGCGGAGGCAGGAGGCNGG
GGAAGGAGGAGGCCTAAGGANGG
GGCCCAGCCTGCTGTGGTACNGG	4	33315	0.658609	0.750049	0.847524
GTTTGCGACTCTGACAGAGCNGG	2	12113		1	1
GCTGTTTCTGCAGCCGCTTTNGG
GAACAAGGTGTTCCCACCCGNGG
GGCATACTCATCTTTTTCAGNGG
GTCTGGGCGGTGCTACAACTNGG
GGTACCTATCGATTGTCAGGNGG	9	5485	0.855595	0.813623	0.930011
GTGGAGCGCAGTGGTCTCCGNGG
GAGGGCTCACCAGAGGTAGGNGG
GACATTAAAGATAGTCATCTNGG	2	29646	1	0.7	0.999949
GGGAACCCAGCGAGTGAAGANGG	1	24253		1	1
GGTGCACAGTGGGGTCAGCANGG
GGGGCAGCTCCGGCGCTCCTNGG	1	17123		1	1
GGGCAATGGATTGGTCATCCNGG	1	13163		1	1
GTCCCCTCCACCCCACAGTGNGG	53	27346	0.84322	0.517433	0.981645
GAAGGCTGAGATCCTGGAGGNGG	120	45154	0.566842	0.417518	0.991878

### Sheet: S1.5
#Performance on each CHANGE-seq sgRNA
#regression-dist with log transformation
#inverse log transform was applied before computing the Pearson correlation
sgRNA	active off-targets	non-active off-targets	Pearson corr - active off-target set	AUPR	AUC
GATAACTACACCGAGGAAATNGG	12	16369	0.797325	0.381633	0.998223
GTCGAGAAAAGCTTTGAAACNGG	11	21634	0.579489	0.1175	0.831351
GTATGGAAAATGAGAGCTGCNGG	25	27696	0.821325	0.355953	0.970539
GGTGGTGTGGGCCCAGGAGGNGG	40906	73219	0.180636	0.474209	0.629436
GCTGGTACACGGCAGGGTCANGG	119	17469	0.601504	0.0953208	0.806636
GCCTCTCCAGCCAGGGGCTGNGG	443	42075	0.35895	0.174666	0.843176
GACACCTTCTTCCCCAGCCCNGG	201	33727	0.0749001	0.116135	0.865368
GAAGTTGACTTACTGAAGAANGG	45	31756	-0.211545	0.296258	0.993712
GCTTCGGCAGGCTGACAGCCNGG	17	19532	0.904136	0.0984338	0.950692
GATGCAGAGACCCTGCTCAANGG	107	23266	0.298468	0.112002	0.842993
GCCGTGGCAAACTGGTACTTNGG	78	7318	0.896704	0.0858741	0.744279
GCTGTCCTGAAGTGGACATANGG	33	19315	0.903055	0.128632	0.924109
GGGCTGCAGGGGAGCTGGGCNGG	1639	60510	0.17457	0.191367	0.794408
GCAGATGGAATCATCTAGGANGG	50	24700	0.0226202	0.266864	0.938251
GAAGCATGACGGACAAGTACNGG	12	11487	0.956756	0.207896	0.979285
GGAGAAGGTGGGGGGGTTCCNGG	1766	47872	0.341145	0.175284	0.746362
GGACCGCAGCCAGCCCGGCCNGG	181	27653	0.237153	0.209648	0.890684
GCGCCGAGAAGGAAGTGCTCNGG	247	10783	0.112095	0.135701	0.733297
GCTGCCCCGCCTGCCCAGCGNGG	194	30359	0.296143	0.0915696	0.829307
GAGTAGCGCGAGCACAGCTANGG	50	8055	0.884291	0.111698	0.840361
GCCCTGCTCGTGGTGACCGANGG	18	9220	0.0393606	0.197457	0.920607
GTGTGTGAGTATGCATCTCCNGG	7	45228	0.254233	0.347422	0.97337
GCTCGGGGACACAGGATCCCNGG	441	15703	0.408372	0.172658	0.754311
GGCAGAAACCCTGGTGGTCGNGG	6	27308	0.999992	0.16685	0.539817
GAGAATCAAAATCGGTGAATNGG	6	25029	0.963179	0.509427	0.989216
GTACAGGCTGCACCTGTCAGNGG	24	16545	0.229697	0.224498	0.983683
GTGGGATCGGAGCAGTTCAGNGG	126	14101	0.216624	0.124821	0.815611
GGAATCTGCCTAACAGGAGGNGG	177	17113	0.629714	0.12245	0.731566
GGCCCCACTGTGGGGTGGAGNGG	44	35223	0.723999	0.0735259	0.93589
GCTTGTCCGTCTGGTTGCTGNGG	23	16312	0.10741	0.231232	0.874116
GGCAGCATAGTGAGCCCAGANGG	11	30015	0.478699	0.128471	0.983487
GCATTTTCTTCACGGAAACANGG	6	30611	0.67708	0.314815	0.999736
GCTGACCCCGCTGGGCAGGCNGG	142	29061	0.787158	0.127026	0.788198
GTCCCTAGTGGCCCCACTGTNGG	155	12324	0.554577	0.116421	0.791135
GAGCCACATTAACCGGCCCTNGG	88	28227	0.575998	0.12939	0.833375
GCACAAGGCTCAGCTGAACCNGG	56	40379	0.346787	0.488161	0.996507
GGATTTCCTCCTCGACCACCNGG	1	16443		1	1
GCCCTGGCCAGTCGTCTGGGNGG	54	17339	0.31127	0.1183	0.823066
GCTGCAGAAACAGCAAGCCCNGG	69	30950	0.681836	0.121696	0.916622
GTCTCCCTGATCCATCCAGTNGG	72	18515	0.783802	0.10545	0.85555
GCTGGGCAGGAGCCCCCTCCNGG	204	36571	0.297494	0.138172	0.87237
GGACAGTAAGAAGGAAAAACNGG	236	75839	0.576642	0.276334	0.947592
GAAGAAACTGAGAAGCATGANGG	45	67624	0.816477	0.213149	0.982122
GGGATCAGGTGACCCATATTNGG	179	12125	0.352559	0.106889	0.724928
GATTTCTATGACCTGTATGGNGG	317	18591	0.689755	0.0949405	0.69588
GCATACTCATCTTTTTCAGTNGG	8	29428	0.889479	0.179363	0.982738
GGCACCAACTGGATGGATCANGG	32	14471	0.386722	0.133124	0.925388
GGGGGATTGTGGGGCTGCAGNGG	1849	40510	0.30297	0.181123	0.716582
GGTGAGGGAGGAGAGATGCCNGG	2596	63799	0.315424	0.167691	0.723077
GCTACTCTCTCTTTCTGGCCNGG	95	28322	0.0554155	0.101825	0.843609
GTCAGGGTTCTGGATATCTGNGG	119	23269	0.549108	0.138908	0.844241
GGCCGAGATGTCTCGCTCCGNGG	2	5687	1	0.525641	0.99833
GCAAACATGCTGTCCTGAAGNGG	15	20873	0.473921	0.292243	0.910664
GCTGCCGCCCAGTGGGACTTNGG	44	13626	0.70125	0.126187	0.81774
GAGACCCTGCTCAAGGGCCGNGG	68	16662	0.78571	0.20793	0.863222
GAGGTTCACTTGATTTCCACNGG	3	25479	0.529014	0.379132	0.998253
GGTGGATGATGGTGCCGTCGNGG	89	11738	-0.0540245	0.0327498	0.696836
GGTTTCACCGAGACCTCAGTNGG	17	9846	0.940276	0.160732	0.797774
GATGTGGGAGGCTCAGTTCCNGG	267	33221	0.200408	0.198579	0.858816
GGTGACAAGTGTGATCACTTNGG	90	19641	0.152411	0.112779	0.812868
GCTGTGTTTGCGTCTCTCCCNGG	54	26693	0.14726	0.0380178	0.794215
GGGGATTTCTATGACCTGTANGG	10	15230	0.12104	0.21391	0.872663
GTGGTACTGGCCAGCAGCCGNGG	65	19600	0.122519	0.148664	0.918093
GGGACTCTACATCTGCAAGGNGG	251	13575	0.328724	0.109935	0.703184
GGTCCCGGTGGTGTGGGCCCNGG	672	21776	0.228985	0.187078	0.768434
GGTCACCACGAGCAGGGCTGNGG	214	18538	0.213796	0.198558	0.850102
GCGTGACTTCCACATGAGCGNGG	4	7439	-0.33619	0.279641	0.984995
GGGTATTATTGATGCTATTCNGG	13	19123	-0.264415	0.124561	0.931591
GAAGGTGGCGTTGTCCCCTTNGG	83	11487	0.146175	0.18293	0.846209
GGCGCCCTGGCCAGTCGTCTNGG	63	10197	0.899405	0.156248	0.789123
GTCACCAATCCTGTCCCTAGNGG	8	14999	-0.229508	0.137172	0.905773
GGGGGTTCCAGGGCCTGTCTNGG	533	23596	0.105994	0.157703	0.770638
GGGCGGTGCTACAACTGGGCNGG	12	9602	-0.103358	0.111942	0.846017
GAAGCGTGATGACAAAGAGGNGG	60	24285	0.588366	0.112047	0.859897
GTGAGTAGAGCGGAGGCAGGNGG	651	38970	0.545567	0.155056	0.797279
GTTGGAGAAGCTGCAGGTGANGG	177	49400	0.365864	0.197871	0.950787
GGGGGGTTCCAGGGCCTGTCNGG	108	25580	0.176579	0.109416	0.893147
GGAAACTTGGCCACTCTATGNGG	32	15093	0.547466	0.109342	0.839045
GGCCAGTACCACAGCAGGCTNGG	18	20860	0.530867	0.21365	0.99289
GATTTCCTCCTCGACCACCANGG	10	18211	0.918756	0.213181	0.870364
GTCCCCTGAGCCCATTTCCTNGG	455	22966	0.25247	0.149498	0.732733
GCAGCATAGTGAGCCCAGAANGG	31	25911	0.0954735	0.174506	0.947457
GCACGTGGCCCAGCCTGCTGNGG	87	33675	0.159207	0.136823	0.916728
GAGCAGGGCTGGGGAGAAGGNGG	2505	88680	0.365471	0.23152	0.828314
GGACTGAGGGCCATGGACACNGG	188	25236	0.66056	0.208212	0.881961
GTGCGGCAACCTACATGATGNGG	23	7125	0.591435	0.138024	0.882294
GAGAAGGTGGGGGGGTTCCANGG	1958	31991	0.137454	0.196359	0.707029
GGCCACGGAGCGAGACATCTNGG	53	14552	0.888411	0.27665	0.923263
GAAGATGATGGAGTAGATGGNGG	444	58267	0.0985801	0.14095	0.857046
GGGGCCACTAGGGACAGGATNGG	201	19237	0.471902	0.130467	0.783361
GCTGGCGATGCCTCGGCTGCNGG	5	17033	0.930496	0.409622	0.984683
GTAGAGCGGAGGCAGGAGGCNGG	519	47024	0.289178	0.214389	0.863679
GGAAGGAGGAGGCCTAAGGANGG	752	59731	0.196142	0.160045	0.869008
GGCCCAGCCTGCTGTGGTACNGG	21	26038	0.953999	0.114305	0.957343
GTTTGCGACTCTGACAGAGCNGG	6	11925	0.99978	0.226908	0.99717
GCTGTTTCTGCAGCCGCTTTNGG	4	23676	0.84747	0.531601	0.983612
GAACAAGGTGTTCCCACCCGNGG	164	8702	0.0136982	0.100624	0.724428
GGCATACTCATCTTTTTCAGNGG	23	24440	0.406467	0.178137	0.93864
GTCTGGGCGGTGCTACAACTNGG	53	7128	0.138233	0.244627	0.861598
GGTACCTATCGATTGTCAGGNGG	2	5391	-1	0.0210188	0.727833
GTGGAGCGCAGTGGTCTCCGNGG	120	13025	0.350864	0.118757	0.757505
GAGGGCTCACCAGAGGTAGGNGG	288	29889	0.425034	0.165105	0.837544
GACATTAAAGATAGTCATCTNGG	12	28976	0.851105	0.462266	0.994462
GGGAACCCAGCGAGTGAAGANGG	10	23769	0.956657	0.298546	0.99217
GGTGCACAGTGGGGTCAGCANGG	73	33735	0.110116	0.0530177	0.897028
GGGGCAGCTCCGGCGCTCCTNGG	61	16686	0.864873	0.0478585	0.681911
GGGCAATGGATTGGTCATCCNGG	112	12530	0.767269	0.105526	0.826133
GTCCCCTCCACCCCACAGTGNGG	463	25893	0.582687	0.164957	0.796707
GAAGGCTGAGATCCTGGAGGNGG	1868	37169	0.250905	0.184655	0.70307

### Sheet: S1.6
#Performance on each GUIDE-seq sgRNA
#regression-dist with log transformation
#inverse log transform was applied before computing the Pearson correlation
sgRNA	active off-targets	non-active off-targets	Pearson corr - active off-targets set	AUPR	AUC
GATAACTACACCGAGGAAATNGG	8	18124	0.874289	0.66726	0.92591
GTCGAGAAAAGCTTTGAAACNGG
GTATGGAAAATGAGAGCTGCNGG	2	28301	1	0.75	0.999982
GGTGGTGTGGGCCCAGGAGGNGG
GCTGGTACACGGCAGGGTCANGG	100	18373	0.873354	0.262228	0.962117
GCCTCTCCAGCCAGGGGCTGNGG
GACACCTTCTTCCCCAGCCCNGG	126	35293	0.458811	0.21798	0.9323
GAAGTTGACTTACTGAAGAANGG
GCTTCGGCAGGCTGACAGCCNGG	1	20230		1	1
GATGCAGAGACCCTGCTCAANGG
GCCGTGGCAAACTGGTACTTNGG	2	7917	1	0.520833	0.99839
GCTGTCCTGAAGTGGACATANGG	8	38960	0.983581	0.247029	0.998754
GGGCTGCAGGGGAGCTGGGCNGG
GCAGATGGAATCATCTAGGANGG
GAAGCATGACGGACAAGTACNGG	1	11907		1	1
GGAGAAGGTGGGGGGGTTCCNGG	61	58978	0.290809	0.106164	0.939247
GGACCGCAGCCAGCCCGGCCNGG
GCGCCGAGAAGGAAGTGCTCNGG
GCTGCCCCGCCTGCCCAGCGNGG
GAGTAGCGCGAGCACAGCTANGG	2	8903	1	0.52381	0.998821
GCCCTGCTCGTGGTGACCGANGG	12	9535	0.947061	0.289923	0.936807
GTGTGTGAGTATGCATCTCCNGG
GCTCGGGGACACAGGATCCCNGG	81	17137	0.646085	0.184067	0.907205
GGCAGAAACCCTGGTGGTCGNGG	5	28286	0.758684	0.542857	0.99983
GAGAATCAAAATCGGTGAATNGG	4	32743	0.783302	0.750369	0.988917
GTACAGGCTGCACCTGTCAGNGG
GTGGGATCGGAGCAGTTCAGNGG
GGAATCTGCCTAACAGGAGGNGG
GGCCCCACTGTGGGGTGGAGNGG	14	41548	0.813878	0.29296	0.957096
GCTTGTCCGTCTGGTTGCTGNGG
GGCAGCATAGTGAGCCCAGANGG
GCATTTTCTTCACGGAAACANGG	3	31104	0.93998	0.644444	0.999962
GCTGACCCCGCTGGGCAGGCNGG	5	45176	0.982087	0.34969	0.998957
GTCCCTAGTGGCCCCACTGTNGG	34	13554	0.861769	0.138127	0.882726
GAGCCACATTAACCGGCCCTNGG	7	29877	0.780196	0.500067	0.838046
GCACAAGGCTCAGCTGAACCNGG
GGATTTCCTCCTCGACCACCNGG	2	17072		1	1
GCCCTGGCCAGTCGTCTGGGNGG
GCTGCAGAAACAGCAAGCCCNGG	5	32376	-0.162621	0.757143	0.999873
GTCTCCCTGATCCATCCAGTNGG	6	19262	0.991887	0.18526	0.986904
GCTGGGCAGGAGCCCCCTCCNGG
GGACAGTAAGAAGGAAAAACNGG	48	86729	0.773264	0.276664	0.997721
GAAGAAACTGAGAAGCATGANGG
GGGATCAGGTGACCCATATTNGG	14	13487	0.955524	0.219536	0.91871
GATTTCTATGACCTGTATGGNGG	13	21130	0.93553	0.468054	0.862398
GCATACTCATCTTTTTCAGTNGG
GGCACCAACTGGATGGATCANGG
GGGGGATTGTGGGGCTGCAGNGG
GGTGAGGGAGGAGAGATGCCNGG
GCTACTCTCTCTTTCTGGCCNGG
GTCAGGGTTCTGGATATCTGNGG	35	26605	0.898736	0.107988	0.956718
GGCCGAGATGTCTCGCTCCGNGG	1	5827		1	1
GCAAACATGCTGTCCTGAAGNGG
GCTGCCGCCCAGTGGGACTTNGG	18	14182	0.87352	0.463268	0.959894
GAGACCCTGCTCAAGGGCCGNGG	3	18131	0.999512	1	1
GAGGTTCACTTGATTTCCACNGG	1	26646		1	1
GGTGGATGATGGTGCCGTCGNGG	18	12584	0.926053	0.213938	0.918055
GGTTTCACCGAGACCTCAGTNGG	1	10266		1	1
GATGTGGGAGGCTCAGTTCCNGG
GGTGACAAGTGTGATCACTTNGG
GCTGTGTTTGCGTCTCTCCCNGG
GGGGATTTCTATGACCTGTANGG
GTGGTACTGGCCAGCAGCCGNGG	6	27032	0.951891	0.392521	0.998206
GGGACTCTACATCTGCAAGGNGG
GGTCCCGGTGGTGTGGGCCCNGG
GGTCACCACGAGCAGGGCTGNGG
GCGTGACTTCCACATGAGCGNGG	2	7548		1	1
GGGTATTATTGATGCTATTCNGG	1	19901		1	1
GAAGGTGGCGTTGTCCCCTTNGG	13	12191	0.923682	0.364734	0.984642
GGCGCCCTGGCCAGTCGTCTNGG	2	10888	1	0.510753	0.997704
GTCACCAATCCTGTCCCTAGNGG	11	15404	0.817719	0.239877	0.970034
GGGGGTTCCAGGGCCTGTCTNGG
GGGCGGTGCTACAACTGGGCNGG
GAAGCGTGATGACAAAGAGGNGG
GTGAGTAGAGCGGAGGCAGGNGG
GTTGGAGAAGCTGCAGGTGANGG
GGGGGGTTCCAGGGCCTGTCNGG	76	26793	0.535886	0.252984	0.948463
GGAAACTTGGCCACTCTATGNGG	3	15807	0.0655137	0.757576	0.999916
GGCCAGTACCACAGCAGGCTNGG
GATTTCCTCCTCGACCACCANGG	3	18987	0.993416	0.376133	0.997314
GTCCCCTGAGCCCATTTCCTNGG
GCAGCATAGTGAGCCCAGAANGG
GCACGTGGCCCAGCCTGCTGNGG	19	38234	0.838016	0.234297	0.890416
GAGCAGGGCTGGGGAGAAGGNGG	544	104410	0.308602	0.227349	0.934046
GGACTGAGGGCCATGGACACNGG	22	27002	0.869952	0.358016	0.993552
GTGCGGCAACCTACATGATGNGG
GAGAAGGTGGGGGGGTTCCANGG
GGCCACGGAGCGAGACATCTNGG	3	15905	0.999864	0.515152	0.999832
GAAGATGATGGAGTAGATGGNGG	122	66023	0.424083	0.125918	0.939548
GGGGCCACTAGGGACAGGATNGG	32	21012	0.576749	0.220382	0.918345
GCTGGCGATGCCTCGGCTGCNGG	1	17449		1	1
GTAGAGCGGAGGCAGGAGGCNGG
GGAAGGAGGAGGCCTAAGGANGG
GGCCCAGCCTGCTGTGGTACNGG	4	33315	0.658609	0.75003	0.862134
GTTTGCGACTCTGACAGAGCNGG	2	12113		1	1
GCTGTTTCTGCAGCCGCTTTNGG
GAACAAGGTGTTCCCACCCGNGG
GGCATACTCATCTTTTTCAGNGG
GTCTGGGCGGTGCTACAACTNGG
GGTACCTATCGATTGTCAGGNGG	9	5485	0.721864	0.60943	0.934123
GTGGAGCGCAGTGGTCTCCGNGG
GAGGGCTCACCAGAGGTAGGNGG
GACATTAAAGATAGTCATCTNGG	2	29646	1	0.532258	0.999739
GGGAACCCAGCGAGTGAAGANGG	1	24253		1	1
GGTGCACAGTGGGGTCAGCANGG
GGGGCAGCTCCGGCGCTCCTNGG	1	17123		1	1
GGGCAATGGATTGGTCATCCNGG	1	13163		1	1
GTCCCCTCCACCCCACAGTGNGG	53	27346	0.76061	0.20696	0.950037
GAAGGCTGAGATCCTGGAGGNGG	120	45154	0.44154	0.184195	0.960496
