## Supplementary Tables for "A systematic evaluation of data processing and problem formulation of CRISPR off-target site prediction": Supplementary Table S2.xlsx

### Sheet: S2.1
#Performance on each CHANGE-seq sgRNA
#regression-seq-dist without data transformation
sgRNA	active off-targets	non-active off-targets	Pearson corr - active off-target set	AUPR	AUC
GATAACTACACCGAGGAAATNGG	12	16369	0.791668	0.587278	0.99747
GTCGAGAAAAGCTTTGAAACNGG	11	21634	0.731321	0.328791	0.873927
GTATGGAAAATGAGAGCTGCNGG	25	27696	0.891115	0.232847	0.824782
GGTGGTGTGGGCCCAGGAGGNGG	40906	73219	-0.0240688	0.971985	0.987314
GCTGGTACACGGCAGGGTCANGG	119	17469	0.630378	0.302835	0.953672
GCCTCTCCAGCCAGGGGCTGNGG	443	42075	0.244975	0.446989	0.94621
GACACCTTCTTCCCCAGCCCNGG	201	33727	0.0786655	0.365617	0.957836
GAAGTTGACTTACTGAAGAANGG	45	31756	0.198123	0.636362	0.998179
GCTTCGGCAGGCTGACAGCCNGG	17	19532	0.868781	0.165046	0.984177
GATGCAGAGACCCTGCTCAANGG	107	23266	0.443957	0.312612	0.906057
GCCGTGGCAAACTGGTACTTNGG	78	7318	0.350806	0.236071	0.921663
GCTGTCCTGAAGTGGACATANGG	33	19315	0.88368	0.182233	0.931835
GGGCTGCAGGGGAGCTGGGCNGG	1639	60510	0.271612	0.41645	0.878826
GCAGATGGAATCATCTAGGANGG	50	24700	-0.108189	0.290169	0.971039
GAAGCATGACGGACAAGTACNGG	12	11487	0.966771	0.784054	0.99963
GGAGAAGGTGGGGGGGTTCCNGG	1766	47872	0.392079	0.356652	0.867836
GGACCGCAGCCAGCCCGGCCNGG	181	27653	0.169509	0.444586	0.917099
GCGCCGAGAAGGAAGTGCTCNGG	247	10783	0.14309	0.352815	0.905749
GCTGCCCCGCCTGCCCAGCGNGG	194	30359	0.496821	0.266903	0.839179
GAGTAGCGCGAGCACAGCTANGG	50	8055	0.620977	0.21139	0.904991
GCCCTGCTCGTGGTGACCGANGG	18	9220	0.029236	0.461526	0.865871
GTGTGTGAGTATGCATCTCCNGG	7	45228	-0.0626938	0.232978	0.86484
GCTCGGGGACACAGGATCCCNGG	441	15703	0.476737	0.31777	0.901357
GGCAGAAACCCTGGTGGTCGNGG	6	27308	0.999988	0.166975	0.613794
GAGAATCAAAATCGGTGAATNGG	6	25029	0.92484	0.312875	0.995978
GTACAGGCTGCACCTGTCAGNGG	24	16545	0.529414	0.612214	0.998225
GTGGGATCGGAGCAGTTCAGNGG	126	14101	0.39201	0.295888	0.927852
GGAATCTGCCTAACAGGAGGNGG	177	17113	0.652541	0.163369	0.72454
GGCCCCACTGTGGGGTGGAGNGG	44	35223	0.711276	0.237569	0.981225
GCTTGTCCGTCTGGTTGCTGNGG	23	16312	0.266241	0.368913	0.96101
GGCAGCATAGTGAGCCCAGANGG	11	30015	0.489374	0.182906	0.996408
GCATTTTCTTCACGGAAACANGG	6	30611	0.776955	0.539715	0.833268
GCTGACCCCGCTGGGCAGGCNGG	142	29061	0.672956	0.191185	0.736767
GTCCCTAGTGGCCCCACTGTNGG	155	12324	0.59907	0.348023	0.907394
GAGCCACATTAACCGGCCCTNGG	88	28227	0.651235	0.185665	0.845598
GCACAAGGCTCAGCTGAACCNGG	56	40379	0.510189	0.825185	0.997857
GGATTTCCTCCTCGACCACCNGG	1	16443		1	1
GCCCTGGCCAGTCGTCTGGGNGG	54	17339	0.145311	0.22775	0.812407
GCTGCAGAAACAGCAAGCCCNGG	69	30950	0.721718	0.335694	0.977322
GTCTCCCTGATCCATCCAGTNGG	72	18515	0.511927	0.328998	0.947399
GCTGGGCAGGAGCCCCCTCCNGG	204	36571	0.325165	0.411206	0.96491
GGACAGTAAGAAGGAAAAACNGG	236	75839	0.275612	0.344837	0.899499
GAAGAAACTGAGAAGCATGANGG	45	67624	0.893218	0.284791	0.993518
GGGATCAGGTGACCCATATTNGG	179	12125	0.348106	0.248198	0.874354
GATTTCTATGACCTGTATGGNGG	317	18591	0.727976	0.145182	0.68993
GCATACTCATCTTTTTCAGTNGG	8	29428	0.576758	0.0553887	0.877226
GGCACCAACTGGATGGATCANGG	32	14471	0.284279	0.123607	0.845028
GGGGGATTGTGGGGCTGCAGNGG	1849	40510	0.352155	0.304213	0.809217
GGTGAGGGAGGAGAGATGCCNGG	2596	63799	0.400311	0.371363	0.86148
GCTACTCTCTCTTTCTGGCCNGG	95	28322	0.239677	0.17444	0.855627
GTCAGGGTTCTGGATATCTGNGG	119	23269	0.556999	0.200842	0.922874
GGCCGAGATGTCTCGCTCCGNGG	2	5687	1	0.538462	0.99789
GCAAACATGCTGTCCTGAAGNGG	15	20873	0.59949	0.201314	0.996222
GCTGCCGCCCAGTGGGACTTNGG	44	13626	0.800888	0.371746	0.945654
GAGACCCTGCTCAAGGGCCGNGG	68	16662	0.758621	0.314305	0.949295
GAGGTTCACTTGATTTCCACNGG	3	25479	0.673142	0.104666	0.998875
GGTGGATGATGGTGCCGTCGNGG	89	11738	-0.0229224	0.124169	0.897846
GGTTTCACCGAGACCTCAGTNGG	17	9846	0.921776	0.432716	0.914262
GATGTGGGAGGCTCAGTTCCNGG	267	33221	0.256539	0.33825	0.954803
GGTGACAAGTGTGATCACTTNGG	90	19641	0.238022	0.21459	0.887316
GCTGTGTTTGCGTCTCTCCCNGG	54	26693	0.278849	0.112129	0.857359
GGGGATTTCTATGACCTGTANGG	10	15230	0.137544	0.218573	0.901274
GTGGTACTGGCCAGCAGCCGNGG	65	19600	0.148375	0.426962	0.964196
GGGACTCTACATCTGCAAGGNGG	251	13575	0.27534	0.234405	0.850386
GGTCCCGGTGGTGTGGGCCCNGG	672	21776	0.282715	0.437917	0.886875
GGTCACCACGAGCAGGGCTGNGG	214	18538	0.277564	0.291304	0.888399
GCGTGACTTCCACATGAGCGNGG	4	7439	0.418554	0.508843	0.986994
GGGTATTATTGATGCTATTCNGG	13	19123	-0.353501	0.286909	0.997832
GAAGGTGGCGTTGTCCCCTTNGG	83	11487	0.333192	0.289719	0.891931
GGCGCCCTGGCCAGTCGTCTNGG	63	10197	0.975476	0.253034	0.82387
GTCACCAATCCTGTCCCTAGNGG	8	14999	-0.278264	0.146504	0.866183
GGGGGTTCCAGGGCCTGTCTNGG	533	23596	0.145862	0.356987	0.919121
GGGCGGTGCTACAACTGGGCNGG	12	9602	0.0344446	0.272669	0.990696
GAAGCGTGATGACAAAGAGGNGG	60	24285	0.710932	0.233125	0.969109
GTGAGTAGAGCGGAGGCAGGNGG	651	38970	0.554491	0.321227	0.902943
GTTGGAGAAGCTGCAGGTGANGG	177	49400	0.470708	0.126485	0.802107
GGGGGGTTCCAGGGCCTGTCNGG	108	25580	0.255154	0.304332	0.941303
GGAAACTTGGCCACTCTATGNGG	32	15093	0.207514	0.170413	0.841723
GGCCAGTACCACAGCAGGCTNGG	18	20860	0.577516	0.171113	0.992737
GATTTCCTCCTCGACCACCANGG	10	18211	0.609882	0.151781	0.700516
GTCCCCTGAGCCCATTTCCTNGG	455	22966	0.303394	0.354676	0.915157
GCAGCATAGTGAGCCCAGAANGG	31	25911	0.298246	0.243527	0.993134
GCACGTGGCCCAGCCTGCTGNGG	87	33675	0.408986	0.347185	0.975498
GAGCAGGGCTGGGGAGAAGGNGG	2505	88680	0.308503	0.290022	0.819189
GGACTGAGGGCCATGGACACNGG	188	25236	0.614006	0.407243	0.876676
GTGCGGCAACCTACATGATGNGG	23	7125	0.68422	0.509212	0.988174
GAGAAGGTGGGGGGGTTCCANGG	1958	31991	0.161931	0.42466	0.852116
GGCCACGGAGCGAGACATCTNGG	53	14552	0.95326	0.361714	0.955112
GAAGATGATGGAGTAGATGGNGG	444	58267	0.297325	0.179195	0.872755
GGGGCCACTAGGGACAGGATNGG	201	19237	0.262072	0.261191	0.868076
GCTGGCGATGCCTCGGCTGCNGG	5	17033	0.981606	0.344756	0.84752
GTAGAGCGGAGGCAGGAGGCNGG	519	47024	0.434245	0.517573	0.970858
GGAAGGAGGAGGCCTAAGGANGG	752	59731	0.377903	0.317284	0.911994
GGCCCAGCCTGCTGTGGTACNGG	21	26038	0.917789	0.184757	0.98521
GTTTGCGACTCTGACAGAGCNGG	6	11925	-0.192077	0.364316	0.998253
GCTGTTTCTGCAGCCGCTTTNGG	4	23676	0.0944923	0.402889	0.999345
GAACAAGGTGTTCCCACCCGNGG	164	8702	0.113403	0.273884	0.89195
GGCATACTCATCTTTTTCAGNGG	23	24440	0.826643	0.361642	0.981073
GTCTGGGCGGTGCTACAACTNGG	53	7128	0.0707123	0.266902	0.831811
GGTACCTATCGATTGTCAGGNGG	2	5391	-1	0.0281955	0.977184
GTGGAGCGCAGTGGTCTCCGNGG	120	13025	0.406154	0.230483	0.911079
GAGGGCTCACCAGAGGTAGGNGG	288	29889	0.501	0.235955	0.85195
GACATTAAAGATAGTCATCTNGG	12	28976	0.717767	0.533872	0.997909
GGGAACCCAGCGAGTGAAGANGG	10	23769	0.943637	0.336702	0.997581
GGTGCACAGTGGGGTCAGCANGG	73	33735	-0.0110098	0.166292	0.958134
GGGGCAGCTCCGGCGCTCCTNGG	61	16686	0.838738	0.0721146	0.814003
GGGCAATGGATTGGTCATCCNGG	112	12530	0.740477	0.22497	0.904266
GTCCCCTCCACCCCACAGTGNGG	463	25893	0.532231	0.24276	0.783136
GAAGGCTGAGATCCTGGAGGNGG	1868	37169	0.372837	0.301277	0.747079

### Sheet: S2.2
#Performance on each GUIDE-seq sgRNA
#regression-seq-dist without data transformation
sgRNA	active off-targets	non-active off-targets	Pearson corr - active off-target set	AUPR	AUC
GATAACTACACCGAGGAAATNGG	8	18124	0.772689	0.756589	0.883242
GTCGAGAAAAGCTTTGAAACNGG
GTATGGAAAATGAGAGCTGCNGG	2	28301	1	0.625	0.999894
GGTGGTGTGGGCCCAGGAGGNGG
GCTGGTACACGGCAGGGTCANGG	100	18373	0.863417	0.319983	0.953049
GCCTCTCCAGCCAGGGGCTGNGG
GACACCTTCTTCCCCAGCCCNGG	126	35293	0.24449	0.26138	0.925064
GAAGTTGACTTACTGAAGAANGG
GCTTCGGCAGGCTGACAGCCNGG	1	20230		1	1
GATGCAGAGACCCTGCTCAANGG
GCCGTGGCAAACTGGTACTTNGG	2	7917	1	0.0724816	0.997158
GCTGTCCTGAAGTGGACATANGG	8	38960	0.996034	0.303469	0.9988
GGGCTGCAGGGGAGCTGGGCNGG
GCAGATGGAATCATCTAGGANGG
GAAGCATGACGGACAAGTACNGG	1	11907		1	1
GGAGAAGGTGGGGGGGTTCCNGG	61	58978	0.319881	0.104913	0.926914
GGACCGCAGCCAGCCCGGCCNGG
GCGCCGAGAAGGAAGTGCTCNGG
GCTGCCCCGCCTGCCCAGCGNGG
GAGTAGCGCGAGCACAGCTANGG	2	8903	1	0.110204	0.994384
GCCCTGCTCGTGGTGACCGANGG	12	9535	0.957618	0.474974	0.98911
GTGTGTGAGTATGCATCTCCNGG
GCTCGGGGACACAGGATCCCNGG	81	17137	0.632144	0.387139	0.978731
GGCAGAAACCCTGGTGGTCGNGG	5	28286	0.75425	0.47722	0.987294
GAGAATCAAAATCGGTGAATNGG	4	32743	0.783302	0.753145	0.997603
GTACAGGCTGCACCTGTCAGNGG
GTGGGATCGGAGCAGTTCAGNGG
GGAATCTGCCTAACAGGAGGNGG
GGCCCCACTGTGGGGTGGAGNGG	14	41548	0.804305	0.388471	0.945053
GCTTGTCCGTCTGGTTGCTGNGG
GGCAGCATAGTGAGCCCAGANGG
GCATTTTCTTCACGGAAACANGG	3	31104	-0.93998	0.833333	0.999979
GCTGACCCCGCTGGGCAGGCNGG	5	45176	0.823353	0.213506	0.998504
GTCCCTAGTGGCCCCACTGTNGG	34	13554	0.842342	0.158192	0.918079
GAGCCACATTAACCGGCCCTNGG	7	29877	0.792376	0.510356	0.717561
GCACAAGGCTCAGCTGAACCNGG
GGATTTCCTCCTCGACCACCNGG	2	17072		1	1
GCCCTGGCCAGTCGTCTGGGNGG
GCTGCAGAAACAGCAAGCCCNGG	5	32376	0.100886	0.740183	0.999117
GTCTCCCTGATCCATCCAGTNGG	6	19262	0.986667	0.195084	0.994834
GCTGGGCAGGAGCCCCCTCCNGG
GGACAGTAAGAAGGAAAAACNGG	48	86729	0.300227	0.311565	0.917454
GAAGAAACTGAGAAGCATGANGG
GGGATCAGGTGACCCATATTNGG	14	13487	0.833172	0.146965	0.672992
GATTTCTATGACCTGTATGGNGG	13	21130	0.92538	0.477169	0.92288
GCATACTCATCTTTTTCAGTNGG
GGCACCAACTGGATGGATCANGG
GGGGGATTGTGGGGCTGCAGNGG
GGTGAGGGAGGAGAGATGCCNGG
GCTACTCTCTCTTTCTGGCCNGG
GTCAGGGTTCTGGATATCTGNGG	35	26605	0.946928	0.0813974	0.807727
GGCCGAGATGTCTCGCTCCGNGG	1	5827		1	1
GCAAACATGCTGTCCTGAAGNGG
GCTGCCGCCCAGTGGGACTTNGG	18	14182	0.896006	0.659689	0.830979
GAGACCCTGCTCAAGGGCCGNGG	3	18131	0.363387	0.389965	0.982939
GAGGTTCACTTGATTTCCACNGG	1	26646		0.2	0.99985
GGTGGATGATGGTGCCGTCGNGG	18	12584	0.901057	0.315795	0.903912
GGTTTCACCGAGACCTCAGTNGG	1	10266		1	1
GATGTGGGAGGCTCAGTTCCNGG
GGTGACAAGTGTGATCACTTNGG
GCTGTGTTTGCGTCTCTCCCNGG
GGGGATTTCTATGACCTGTANGG
GTGGTACTGGCCAGCAGCCGNGG	6	27032	-0.0410898	0.396845	0.999642
GGGACTCTACATCTGCAAGGNGG
GGTCCCGGTGGTGTGGGCCCNGG
GGTCACCACGAGCAGGGCTGNGG
GCGTGACTTCCACATGAGCGNGG	2	7548		1	1
GGGTATTATTGATGCTATTCNGG	1	19901		1	1
GAAGGTGGCGTTGTCCCCTTNGG	13	12191	0.203698	0.185883	0.772518
GGCGCCCTGGCCAGTCGTCTNGG	2	10888	1	0.642857	0.99977
GTCACCAATCCTGTCCCTAGNGG	11	15404	0.828133	0.280584	0.975307
GGGGGTTCCAGGGCCTGTCTNGG
GGGCGGTGCTACAACTGGGCNGG
GAAGCGTGATGACAAAGAGGNGG
GTGAGTAGAGCGGAGGCAGGNGG
GTTGGAGAAGCTGCAGGTGANGG
GGGGGGTTCCAGGGCCTGTCNGG	76	26793	0.609628	0.229157	0.963398
GGAAACTTGGCCACTCTATGNGG	3	15807	0.504819	0.0660801	0.99825
GGCCAGTACCACAGCAGGCTNGG
GATTTCCTCCTCGACCACCANGG	3	18987	0.99926	0.361688	0.99698
GTCCCCTGAGCCCATTTCCTNGG
GCAGCATAGTGAGCCCAGAANGG
GCACGTGGCCCAGCCTGCTGNGG	19	38234	0.653599	0.154574	0.894489
GAGCAGGGCTGGGGAGAAGGNGG	544	104410	0.0793112	0.144331	0.820707
GGACTGAGGGCCATGGACACNGG	22	27002	0.514889	0.432266	0.998697
GTGCGGCAACCTACATGATGNGG
GAGAAGGTGGGGGGGTTCCANGG
GGCCACGGAGCGAGACATCTNGG	3	15905	0.995646	0.705128	0.999518
GAAGATGATGGAGTAGATGGNGG	122	66023	0.034107	0.0456463	0.780032
GGGGCCACTAGGGACAGGATNGG	32	21012	0.226044	0.165526	0.76083
GCTGGCGATGCCTCGGCTGCNGG	1	17449		1	1
GTAGAGCGGAGGCAGGAGGCNGG
GGAAGGAGGAGGCCTAAGGANGG
GGCCCAGCCTGCTGTGGTACNGG	4	33315	0.658609	0.750167	0.95499
GTTTGCGACTCTGACAGAGCNGG	2	12113		0.2	0.99934
GCTGTTTCTGCAGCCGCTTTNGG
GAACAAGGTGTTCCCACCCGNGG
GGCATACTCATCTTTTTCAGNGG
GTCTGGGCGGTGCTACAACTNGG
GGTACCTATCGATTGTCAGGNGG	9	5485	0.811535	0.698602	0.95746
GTGGAGCGCAGTGGTCTCCGNGG
GAGGGCTCACCAGAGGTAGGNGG
GACATTAAAGATAGTCATCTNGG	2	29646	1	0.666667	0.999933
GGGAACCCAGCGAGTGAAGANGG	1	24253		1	1
GGTGCACAGTGGGGTCAGCANGG
GGGGCAGCTCCGGCGCTCCTNGG	1	17123		1	1
GGGCAATGGATTGGTCATCCNGG	1	13163		1	1
GTCCCCTCCACCCCACAGTGNGG	53	27346	0.806646	0.206761	0.952685
GAAGGCTGAGATCCTGGAGGNGG	120	45154	0.233843	0.150644	0.969228
