## Supplementary Tables for "A systematic evaluation of data processing and problem formulation of CRISPR off-target site prediction": Supplementary Table S3.xlsx

### Sheet: S3.1
#Performance on each CHANGE-seq sgRNA
#regression-seq-dist with data transformation. Trained with only active off-targets
#inverse log transform was applied before computing the Pearson correlation
sgRNA	active off-targets	non-active off-targets	Pearson corr - active off-target set	AUPR	AUC
GATAACTACACCGAGGAAATNGG	12	16369	0.706516	0.411171	0.998147
GTCGAGAAAAGCTTTGAAACNGG	11	21634	0.762329	0.0271587	0.867103
GTATGGAAAATGAGAGCTGCNGG	25	27696	0.649272	0.285637	0.950022
GGTGGTGTGGGCCCAGGAGGNGG	40906	73219	0.128995	0.974436	0.988726
GCTGGTACACGGCAGGGTCANGG	119	17469	0.623488	0.274293	0.92859
GCCTCTCCAGCCAGGGGCTGNGG	443	42075	0.380203	0.318836	0.924453
GACACCTTCTTCCCCAGCCCNGG	201	33727	0.179035	0.145457	0.948904
GAAGTTGACTTACTGAAGAANGG	45	31756	0.385903	0.0591005	0.979784
GCTTCGGCAGGCTGACAGCCNGG	17	19532	0.753654	0.291354	0.916818
GATGCAGAGACCCTGCTCAANGG	107	23266	0.433635	0.331455	0.919571
GCCGTGGCAAACTGGTACTTNGG	78	7318	0.457895	0.127188	0.852648
GCTGTCCTGAAGTGGACATANGG	33	19315	0.895522	0.0537855	0.923114
GGGCTGCAGGGGAGCTGGGCNGG	1639	60510	0.208312	0.280874	0.875043
GCAGATGGAATCATCTAGGANGG	50	24700	0.118291	0.49091	0.988866
GAAGCATGACGGACAAGTACNGG	12	11487	0.953787	0.51478	0.997671
GGAGAAGGTGGGGGGGTTCCNGG	1766	47872	0.459905	0.40254	0.908499
GGACCGCAGCCAGCCCGGCCNGG	181	27653	0.481615	0.283032	0.941511
GCGCCGAGAAGGAAGTGCTCNGG	247	10783	0.210212	0.227989	0.900684
GCTGCCCCGCCTGCCCAGCGNGG	194	30359	0.372224	0.149369	0.86551
GAGTAGCGCGAGCACAGCTANGG	50	8055	0.380965	0.185221	0.919091
GCCCTGCTCGTGGTGACCGANGG	18	9220	0.0253472	0.0648554	0.920113
GTGTGTGAGTATGCATCTCCNGG	7	45228	0.401381	0.186589	0.990739
GCTCGGGGACACAGGATCCCNGG	441	15703	0.504194	0.28983	0.871366
GGCAGAAACCCTGGTGGTCGNGG	6	27308	0.999327	0.167211	0.443039
GAGAATCAAAATCGGTGAATNGG	6	25029	0.96009	0.182205	0.982161
GTACAGGCTGCACCTGTCAGNGG	24	16545	0.523677	0.347424	0.980324
GTGGGATCGGAGCAGTTCAGNGG	126	14101	0.32865	0.403308	0.958242
GGAATCTGCCTAACAGGAGGNGG	177	17113	0.712114	0.130111	0.761816
GGCCCCACTGTGGGGTGGAGNGG	44	35223	0.52065	0.207956	0.981911
GCTTGTCCGTCTGGTTGCTGNGG	23	16312	0.246396	0.381945	0.963761
GGCAGCATAGTGAGCCCAGANGG	11	30015	0.640503	0.24057	0.998546
GCATTTTCTTCACGGAAACANGG	6	30611	0.794205	0.2713	0.985833
GCTGACCCCGCTGGGCAGGCNGG	142	29061	0.671373	0.133326	0.857558
GTCCCTAGTGGCCCCACTGTNGG	155	12324	0.266735	0.257986	0.935504
GAGCCACATTAACCGGCCCTNGG	88	28227	0.463539	0.209734	0.85388
GCACAAGGCTCAGCTGAACCNGG	56	40379	0.365106	0.574766	0.997442
GGATTTCCTCCTCGACCACCNGG	1	16443		1	1
GCCCTGGCCAGTCGTCTGGGNGG	54	17339	0.672077	0.182363	0.941094
GCTGCAGAAACAGCAAGCCCNGG	69	30950	0.482843	0.320422	0.977773
GTCTCCCTGATCCATCCAGTNGG	72	18515	0.751342	0.143871	0.966973
GCTGGGCAGGAGCCCCCTCCNGG	204	36571	0.353177	0.276727	0.942497
GGACAGTAAGAAGGAAAAACNGG	236	75839	0.716606	0.463764	0.967813
GAAGAAACTGAGAAGCATGANGG	45	67624	0.887567	0.468876	0.994176
GGGATCAGGTGACCCATATTNGG	179	12125	0.377056	0.102198	0.867483
GATTTCTATGACCTGTATGGNGG	317	18591	0.703103	0.11327	0.786874
GCATACTCATCTTTTTCAGTNGG	8	29428	0.747004	0.00237256	0.924676
GGCACCAACTGGATGGATCANGG	32	14471	0.493111	0.181685	0.966562
GGGGGATTGTGGGGCTGCAGNGG	1849	40510	0.381637	0.25883	0.844591
GGTGAGGGAGGAGAGATGCCNGG	2596	63799	0.507001	0.2748	0.88224
GCTACTCTCTCTTTCTGGCCNGG	95	28322	0.277856	0.183092	0.948029
GTCAGGGTTCTGGATATCTGNGG	119	23269	0.345464	0.208371	0.949129
GGCCGAGATGTCTCGCTCCGNGG	2	5687	1	0.521739	0.996132
GCAAACATGCTGTCCTGAAGNGG	15	20873	0.602811	0.037312	0.95013
GCTGCCGCCCAGTGGGACTTNGG	44	13626	0.763847	0.329655	0.983831
GAGACCCTGCTCAAGGGCCGNGG	68	16662	0.811108	0.317461	0.955692
GAGGTTCACTTGATTTCCACNGG	3	25479	-0.991701	0.0251101	0.996442
GGTGGATGATGGTGCCGTCGNGG	89	11738	0.0811348	0.241521	0.959457
GGTTTCACCGAGACCTCAGTNGG	17	9846	0.859007	0.228756	0.916843
GATGTGGGAGGCTCAGTTCCNGG	267	33221	0.235767	0.327561	0.958108
GGTGACAAGTGTGATCACTTNGG	90	19641	0.345672	0.209347	0.854608
GCTGTGTTTGCGTCTCTCCCNGG	54	26693	0.308624	0.132512	0.853793
GGGGATTTCTATGACCTGTANGG	10	15230	0.07723	0.0787163	0.946034
GTGGTACTGGCCAGCAGCCGNGG	65	19600	0.481737	0.426515	0.961183
GGGACTCTACATCTGCAAGGNGG	251	13575	0.243505	0.162986	0.882266
GGTCCCGGTGGTGTGGGCCCNGG	672	21776	0.37049	0.363639	0.894213
GGTCACCACGAGCAGGGCTGNGG	214	18538	0.384606	0.315501	0.937598
GCGTGACTTCCACATGAGCGNGG	4	7439	0.359413	0.575651	0.948313
GGGTATTATTGATGCTATTCNGG	13	19123	-0.295789	0.281967	0.994348
GAAGGTGGCGTTGTCCCCTTNGG	83	11487	0.374934	0.0384273	0.89464
GGCGCCCTGGCCAGTCGTCTNGG	63	10197	0.967224	0.0595222	0.891344
GTCACCAATCCTGTCCCTAGNGG	8	14999	-0.260127	0.132046	0.927045
GGGGGTTCCAGGGCCTGTCTNGG	533	23596	0.253127	0.244248	0.913461
GGGCGGTGCTACAACTGGGCNGG	12	9602	0.0655462	0.406833	0.981896
GAAGCGTGATGACAAAGAGGNGG	60	24285	0.69463	0.111045	0.973751
GTGAGTAGAGCGGAGGCAGGNGG	651	38970	0.379414	0.024826	0.697506
GTTGGAGAAGCTGCAGGTGANGG	177	49400	0.417829	0.162579	0.920768
GGGGGGTTCCAGGGCCTGTCNGG	108	25580	0.245557	0.27871	0.933044
GGAAACTTGGCCACTCTATGNGG	32	15093	0.617683	0.0974173	0.92335
GGCCAGTACCACAGCAGGCTNGG	18	20860	0.624289	0.0860682	0.973594
GATTTCCTCCTCGACCACCANGG	10	18211	0.477259	0.229923	0.96093
GTCCCCTGAGCCCATTTCCTNGG	455	22966	0.382567	0.253391	0.894253
GCAGCATAGTGAGCCCAGAANGG	31	25911	-0.116552	0.197044	0.978937
GCACGTGGCCCAGCCTGCTGNGG	87	33675	0.306555	0.232281	0.977283
GAGCAGGGCTGGGGAGAAGGNGG	2505	88680	0.423909	0.304067	0.898226
GGACTGAGGGCCATGGACACNGG	188	25236	0.533042	0.361044	0.931967
GTGCGGCAACCTACATGATGNGG	23	7125	0.516379	0.230731	0.976867
GAGAAGGTGGGGGGGTTCCANGG	1958	31991	0.198755	0.390591	0.870547
GGCCACGGAGCGAGACATCTNGG	53	14552	0.919881	0.356361	0.983618
GAAGATGATGGAGTAGATGGNGG	444	58267	0.364985	0.13969	0.934679
GGGGCCACTAGGGACAGGATNGG	201	19237	0.157618	0.155384	0.925606
GCTGGCGATGCCTCGGCTGCNGG	5	17033	0.329975	0.425303	0.988293
GTAGAGCGGAGGCAGGAGGCNGG	519	47024	0.579713	0.396852	0.963051
GGAAGGAGGAGGCCTAAGGANGG	752	59731	0.388977	0.166047	0.928181
GGCCCAGCCTGCTGTGGTACNGG	21	26038	0.366684	0.479343	0.987972
GTTTGCGACTCTGACAGAGCNGG	6	11925	0.0805914	0.0300524	0.979064
GCTGTTTCTGCAGCCGCTTTNGG	4	23676	0.452189	0.141667	0.999134
GAACAAGGTGTTCCCACCCGNGG	164	8702	0.344257	0.0533463	0.823285
GGCATACTCATCTTTTTCAGNGG	23	24440	0.401066	0.290636	0.94015
GTCTGGGCGGTGCTACAACTNGG	53	7128	0.149568	0.132534	0.911974
GGTACCTATCGATTGTCAGGNGG	2	5391	-1	0.0226659	0.898071
GTGGAGCGCAGTGGTCTCCGNGG	120	13025	0.388322	0.207323	0.913669
GAGGGCTCACCAGAGGTAGGNGG	288	29889	0.509196	0.184739	0.887374
GACATTAAAGATAGTCATCTNGG	12	28976	0.982991	0.19929	0.997038
GGGAACCCAGCGAGTGAAGANGG	10	23769	0.74545	0.397484	0.996357
GGTGCACAGTGGGGTCAGCANGG	73	33735	0.0765837	0.162585	0.967511
GGGGCAGCTCCGGCGCTCCTNGG	61	16686	0.923581	0.0425261	0.777795
GGGCAATGGATTGGTCATCCNGG	112	12530	0.795511	0.255737	0.964543
GTCCCCTCCACCCCACAGTGNGG	463	25893	0.696822	0.136873	0.835175
GAAGGCTGAGATCCTGGAGGNGG	1868	37169	0.362878	0.321332	0.894371

### Sheet: S3.2
#Performance on each GUIDE-seq sgRNA
#regression-seq-dist with data transformation. Trained with only active off-targets
#inverse log transform was applied before computing the Pearson correlation
sgRNA	active off-targets	non-active off-targets	Pearson corr - active off-target set	AUPR	AUC
GATAACTACACCGAGGAAATNGG	8	18124	0.94511	0.650383	0.869117
GTCGAGAAAAGCTTTGAAACNGG
GTATGGAAAATGAGAGCTGCNGG	2	28301	1	0.833333	0.999982
GGTGGTGTGGGCCCAGGAGGNGG
GCTGGTACACGGCAGGGTCANGG	100	18373	0.819285	0.309286	0.964163
GCCTCTCCAGCCAGGGGCTGNGG
GACACCTTCTTCCCCAGCCCNGG	126	35293	0.459685	0.165015	0.94925
GAAGTTGACTTACTGAAGAANGG
GCTTCGGCAGGCTGACAGCCNGG	1	20230		1	1
GATGCAGAGACCCTGCTCAANGG
GCCGTGGCAAACTGGTACTTNGG	2	7917	-1	0.416667	0.999747
GCTGTCCTGAAGTGGACATANGG	8	38960	0.9921	0.144271	0.993323
GGGCTGCAGGGGAGCTGGGCNGG
GCAGATGGAATCATCTAGGANGG
GAAGCATGACGGACAAGTACNGG	1	11907		1	1
GGAGAAGGTGGGGGGGTTCCNGG	61	58978	0.157547	0.137759	0.973111
GGACCGCAGCCAGCCCGGCCNGG
GCGCCGAGAAGGAAGTGCTCNGG
GCTGCCCCGCCTGCCCAGCGNGG
GAGTAGCGCGAGCACAGCTANGG	2	8903	1	0.0888889	0.998315
GCCCTGCTCGTGGTGACCGANGG	12	9535	0.964222	0.13194	0.948095
GTGTGTGAGTATGCATCTCCNGG
GCTCGGGGACACAGGATCCCNGG	81	17137	0.661686	0.409301	0.96418
GGCAGAAACCCTGGTGGTCGNGG	5	28286	0.753533	0.537037	0.999286
GAGAATCAAAATCGGTGAATNGG	4	32743	0.783302	0.750221	0.965489
GTACAGGCTGCACCTGTCAGNGG
GTGGGATCGGAGCAGTTCAGNGG
GGAATCTGCCTAACAGGAGGNGG
GGCCCCACTGTGGGGTGGAGNGG	14	41548	0.812764	0.164802	0.940214
GCTTGTCCGTCTGGTTGCTGNGG
GGCAGCATAGTGAGCCCAGANGG
GCATTTTCTTCACGGAAACANGG	3	31104	0.93998	0.694444	0.999968
GCTGACCCCGCTGGGCAGGCNGG	5	45176	0.451984	0.50574	0.998676
GTCCCTAGTGGCCCCACTGTNGG	34	13554	0.247896	0.199608	0.966268
GAGCCACATTAACCGGCCCTNGG	7	29877	0.769409	0.480802	0.795662
GCACAAGGCTCAGCTGAACCNGG
GGATTTCCTCCTCGACCACCNGG	2	17072		1	1
GCCCTGGCCAGTCGTCTGGGNGG
GCTGCAGAAACAGCAAGCCCNGG	5	32376	0.530988	0.377656	0.999358
GTCTCCCTGATCCATCCAGTNGG	6	19262	0.988956	0.185134	0.991096
GCTGGGCAGGAGCCCCCTCCNGG
GGACAGTAAGAAGGAAAAACNGG	48	86729	0.696018	0.414953	0.996472
GAAGAAACTGAGAAGCATGANGG
GGGATCAGGTGACCCATATTNGG	14	13487	0.605752	0.0543668	0.892478
GATTTCTATGACCTGTATGGNGG	13	21130	0.858888	0.542647	0.812723
GCATACTCATCTTTTTCAGTNGG
GGCACCAACTGGATGGATCANGG
GGGGGATTGTGGGGCTGCAGNGG
GGTGAGGGAGGAGAGATGCCNGG
GCTACTCTCTCTTTCTGGCCNGG
GTCAGGGTTCTGGATATCTGNGG	35	26605	0.613506	0.0583574	0.950741
GGCCGAGATGTCTCGCTCCGNGG	1	5827		1	1
GCAAACATGCTGTCCTGAAGNGG
GCTGCCGCCCAGTGGGACTTNGG	18	14182	0.938752	0.763116	0.99575
GAGACCCTGCTCAAGGGCCGNGG	3	18131	0.997709	0.385049	0.998309
GAGGTTCACTTGATTTCCACNGG	1	26646		0.00591716	0.993695
GGTGGATGATGGTGCCGTCGNGG	18	12584	0.896418	0.294714	0.958015
GGTTTCACCGAGACCTCAGTNGG	1	10266		1	1
GATGTGGGAGGCTCAGTTCCNGG
GGTGACAAGTGTGATCACTTNGG
GCTGTGTTTGCGTCTCTCCCNGG
GGGGATTTCTATGACCTGTANGG
GTGGTACTGGCCAGCAGCCGNGG	6	27032	0.105278	0.488889	0.999636
GGGACTCTACATCTGCAAGGNGG
GGTCCCGGTGGTGTGGGCCCNGG
GGTCACCACGAGCAGGGCTGNGG
GCGTGACTTCCACATGAGCGNGG	2	7548		1	1
GGGTATTATTGATGCTATTCNGG	1	19901		0.0909091	0.999498
GAAGGTGGCGTTGTCCCCTTNGG	13	12191	0.0805858	0.00686354	0.887142
GGCGCCCTGGCCAGTCGTCTNGG	2	10888	1	0.504425	0.989713
GTCACCAATCCTGTCCCTAGNGG	11	15404	0.828099	0.190418	0.962235
GGGGGTTCCAGGGCCTGTCTNGG
GGGCGGTGCTACAACTGGGCNGG
GAAGCGTGATGACAAAGAGGNGG
GTGAGTAGAGCGGAGGCAGGNGG
GTTGGAGAAGCTGCAGGTGANGG
GGGGGGTTCCAGGGCCTGTCNGG	76	26793	0.622376	0.30406	0.960043
GGAAACTTGGCCACTCTATGNGG	3	15807	0.622988	0.676976	0.998018
GGCCAGTACCACAGCAGGCTNGG
GATTTCCTCCTCGACCACCANGG	3	18987	0.644097	0.406746	0.999034
GTCCCCTGAGCCCATTTCCTNGG
GCAGCATAGTGAGCCCAGAANGG
GCACGTGGCCCAGCCTGCTGNGG	19	38234	0.0476781	0.244761	0.903581
GAGCAGGGCTGGGGAGAAGGNGG	544	104410	0.19924	0.153478	0.920324
GGACTGAGGGCCATGGACACNGG	22	27002	0.0230485	0.577782	0.997648
GTGCGGCAACCTACATGATGNGG
GAGAAGGTGGGGGGGTTCCANGG
GGCCACGGAGCGAGACATCTNGG	3	15905	0.998842	0.372527	0.998156
GAAGATGATGGAGTAGATGGNGG	122	66023	0.172944	0.0628306	0.911966
GGGGCCACTAGGGACAGGATNGG	32	21012	0.300537	0.0907052	0.879612
GCTGGCGATGCCTCGGCTGCNGG	1	17449		0.25	0.999828
GTAGAGCGGAGGCAGGAGGCNGG
GGAAGGAGGAGGCCTAAGGANGG
GGCCCAGCCTGCTGTGGTACNGG	4	33315	0.658609	0.562587	0.914228
GTTTGCGACTCTGACAGAGCNGG	2	12113		0.021978	0.992653
GCTGTTTCTGCAGCCGCTTTNGG
GAACAAGGTGTTCCCACCCGNGG
GGCATACTCATCTTTTTCAGNGG
GTCTGGGCGGTGCTACAACTNGG
GGTACCTATCGATTGTCAGGNGG	9	5485	0.739515	0.575521	0.978385
GTGGAGCGCAGTGGTCTCCGNGG
GAGGGCTCACCAGAGGTAGGNGG
GACATTAAAGATAGTCATCTNGG	2	29646	1	0.530303	0.999477
GGGAACCCAGCGAGTGAAGANGG	1	24253		1	1
GGTGCACAGTGGGGTCAGCANGG
GGGGCAGCTCCGGCGCTCCTNGG	1	17123		1	1
GGGCAATGGATTGGTCATCCNGG	1	13163		1	1
GTCCCCTCCACCCCACAGTGNGG	53	27346	0.697945	0.185034	0.947148
GAAGGCTGAGATCCTGGAGGNGG	120	45154	0.40328	0.150295	0.958263
