## Supplementary Tables for "A systematic evaluation of data processing and problem formulation of CRISPR off-target site prediction": Supplementary Table S4.xlsx

### Sheet: S1.1
#Performance on each CHANGE-seq sgRNA
#classification-seq
sgRNA	active off-targets	non-active off-targets	AUPR	AUC	Pearson corr - active off-targets set
GATAACTACACCGAGGAAATNGG	12	16369	0.491613	0.995978	0.698707
GTCGAGAAAAGCTTTGAAACNGG	11	21634	0.31225	0.894627	0.702209
GTATGGAAAATGAGAGCTGCNGG	25	27696	0.255585	0.993362	0.697786
GGTGGTGTGGGCCCAGGAGGNGG	40906	73219	0.997107	0.998373	0.0518579
GCTGGTACACGGCAGGGTCANGG	119	17469	0.308246	0.97819	0.410313
GCCTCTCCAGCCAGGGGCTGNGG	443	42075	0.509941	0.964692	0.177484
GACACCTTCTTCCCCAGCCCNGG	201	33727	0.613902	0.984908	0.332681
GAAGTTGACTTACTGAAGAANGG	45	31756	0.213984	0.971229	0.47131
GCTTCGGCAGGCTGACAGCCNGG	17	19532	0.260963	0.95999	0.496186
GATGCAGAGACCCTGCTCAANGG	107	23266	0.386481	0.953615	0.360427
GCCGTGGCAAACTGGTACTTNGG	78	7318	0.627504	0.981971	0.358257
GCTGTCCTGAAGTGGACATANGG	33	19315	0.195576	0.976693	0.746319
GGGCTGCAGGGGAGCTGGGCNGG	1639	60510	0.596225	0.964452	0.477276
GCAGATGGAATCATCTAGGANGG	50	24700	0.450162	0.985976	0.399042
GAAGCATGACGGACAAGTACNGG	12	11487	0.682311	0.999354	0.547015
GGAGAAGGTGGGGGGGTTCCNGG	1766	47872	0.68719	0.964957	0.339898
GGACCGCAGCCAGCCCGGCCNGG	181	27653	0.553997	0.980609	0.509519
GCGCCGAGAAGGAAGTGCTCNGG	247	10783	0.639149	0.975925	0.396435
GCTGCCCCGCCTGCCCAGCGNGG	194	30359	0.411835	0.968041	0.26502
GAGTAGCGCGAGCACAGCTANGG	50	8055	0.306303	0.965321	0.436108
GCCCTGCTCGTGGTGACCGANGG	18	9220	0.442565	0.991733	0.418839
GTGTGTGAGTATGCATCTCCNGG	7	45228	0.34311	0.998563	0.437889
GCTCGGGGACACAGGATCCCNGG	441	15703	0.587917	0.952111	0.432808
GGCAGAAACCCTGGTGGTCGNGG	6	27308	0.166942	0.636474	0.999992
GAGAATCAAAATCGGTGAATNGG	6	25029	0.552681	0.999307	0.539985
GTACAGGCTGCACCTGTCAGNGG	24	16545	0.487085	0.991168	0.518805
GTGGGATCGGAGCAGTTCAGNGG	126	14101	0.375847	0.970788	0.209363
GGAATCTGCCTAACAGGAGGNGG	177	17113	0.153232	0.7847	0.340734
GGCCCCACTGTGGGGTGGAGNGG	44	35223	0.25459	0.972834	0.353268
GCTTGTCCGTCTGGTTGCTGNGG	23	16312	0.520476	0.995639	0.279812
GGCAGCATAGTGAGCCCAGANGG	11	30015	0.609406	0.998755	0.0589565
GCATTTTCTTCACGGAAACANGG	6	30611	0.322719	0.997561	0.720398
GCTGACCCCGCTGGGCAGGCNGG	142	29061	0.251176	0.903621	0.641327
GTCCCTAGTGGCCCCACTGTNGG	155	12324	0.728393	0.988861	0.443048
GAGCCACATTAACCGGCCCTNGG	88	28227	0.33031	0.952066	0.600615
GCACAAGGCTCAGCTGAACCNGG	56	40379	0.519878	0.998155	0.425997
GGATTTCCTCCTCGACCACCNGG	1	16443	1	1
GCCCTGGCCAGTCGTCTGGGNGG	54	17339	0.358815	0.982183	0.373969
GCTGCAGAAACAGCAAGCCCNGG	69	30950	0.526016	0.988605	0.454089
GTCTCCCTGATCCATCCAGTNGG	72	18515	0.640106	0.994912	0.442008
GCTGGGCAGGAGCCCCCTCCNGG	204	36571	0.454444	0.979016	0.369932
GGACAGTAAGAAGGAAAAACNGG	236	75839	0.36776	0.967081	0.48707
GAAGAAACTGAGAAGCATGANGG	45	67624	0.370965	0.994948	0.458928
GGGATCAGGTGACCCATATTNGG	179	12125	0.509884	0.973015	0.464191
GATTTCTATGACCTGTATGGNGG	317	18591	0.35429	0.887382	0.633234
GCATACTCATCTTTTTCAGTNGG	8	29428	0.524736	0.999643	0.857179
GGCACCAACTGGATGGATCANGG	32	14471	0.263472	0.98874	0.517057
GGGGGATTGTGGGGCTGCAGNGG	1849	40510	0.474885	0.922936	0.397474
GGTGAGGGAGGAGAGATGCCNGG	2596	63799	0.744974	0.979135	0.462945
GCTACTCTCTCTTTCTGGCCNGG	95	28322	0.57564	0.99242	0.310332
GTCAGGGTTCTGGATATCTGNGG	119	23269	0.446532	0.981208	0.425846
GGCCGAGATGTCTCGCTCCGNGG	2	5687	1	1	1
GCAAACATGCTGTCCTGAAGNGG	15	20873	0.586586	0.99625	0.104543
GCTGCCGCCCAGTGGGACTTNGG	44	13626	0.512083	0.99177	0.515196
GAGACCCTGCTCAAGGGCCGNGG	68	16662	0.510095	0.97757	0.38431
GAGGTTCACTTGATTTCCACNGG	3	25479	0.676667	0.998731	0.998204
GGTGGATGATGGTGCCGTCGNGG	89	11738	0.392001	0.987343	0.363084
GGTTTCACCGAGACCTCAGTNGG	17	9846	0.531766	0.994557	0.343978
GATGTGGGAGGCTCAGTTCCNGG	267	33221	0.585309	0.988563	0.471336
GGTGACAAGTGTGATCACTTNGG	90	19641	0.376533	0.979622	0.245951
GCTGTGTTTGCGTCTCTCCCNGG	54	26693	0.426702	0.986748	0.3263
GGGGATTTCTATGACCTGTANGG	10	15230	0.272595	0.98434	0.113283
GTGGTACTGGCCAGCAGCCGNGG	65	19600	0.492559	0.977417	0.214009
GGGACTCTACATCTGCAAGGNGG	251	13575	0.48548	0.945612	0.506314
GGTCCCGGTGGTGTGGGCCCNGG	672	21776	0.640493	0.966205	0.393908
GGTCACCACGAGCAGGGCTGNGG	214	18538	0.418925	0.962262	0.418573
GCGTGACTTCCACATGAGCGNGG	4	7439	0.515194	0.992438	0.265184
GGGTATTATTGATGCTATTCNGG	13	19123	0.514045	0.997072	-0.591494
GAAGGTGGCGTTGTCCCCTTNGG	83	11487	0.433195	0.981973	0.251957
GGCGCCCTGGCCAGTCGTCTNGG	63	10197	0.607588	0.989631	0.572215
GTCACCAATCCTGTCCCTAGNGG	8	14999	0.422764	0.997425	-0.0361379
GGGGGTTCCAGGGCCTGTCTNGG	533	23596	0.616377	0.979833	0.243303
GGGCGGTGCTACAACTGGGCNGG	12	9602	0.673842	0.997205	0.176797
GAAGCGTGATGACAAAGAGGNGG	60	24285	0.440897	0.99253	0.40078
GTGAGTAGAGCGGAGGCAGGNGG	651	38970	0.358848	0.948915	0.332711
GTTGGAGAAGCTGCAGGTGANGG	177	49400	0.407008	0.982303	0.453459
GGGGGGTTCCAGGGCCTGTCNGG	108	25580	0.266818	0.971174	0.141014
GGAAACTTGGCCACTCTATGNGG	32	15093	0.393748	0.978871	0.556489
GGCCAGTACCACAGCAGGCTNGG	18	20860	0.346122	0.98928	0.658651
GATTTCCTCCTCGACCACCANGG	10	18211	0.491074	0.999012	0.498943
GTCCCCTGAGCCCATTTCCTNGG	455	22966	0.751277	0.982678	0.472477
GCAGCATAGTGAGCCCAGAANGG	31	25911	0.415823	0.995772	-0.133771
GCACGTGGCCCAGCCTGCTGNGG	87	33675	0.457151	0.989002	0.261853
GAGCAGGGCTGGGGAGAAGGNGG	2505	88680	0.487012	0.95907	0.377317
GGACTGAGGGCCATGGACACNGG	188	25236	0.397719	0.977532	0.458481
GTGCGGCAACCTACATGATGNGG	23	7125	0.594421	0.997083	0.457192
GAGAAGGTGGGGGGGTTCCANGG	1958	31991	0.626212	0.943632	0.324259
GGCCACGGAGCGAGACATCTNGG	53	14552	0.404312	0.987257	0.463529
GAAGATGATGGAGTAGATGGNGG	444	58267	0.50678	0.979992	0.327762
GGGGCCACTAGGGACAGGATNGG	201	19237	0.405858	0.976454	0.333969
GCTGGCGATGCCTCGGCTGCNGG	5	17033	0.871111	0.999941	0.51384
GTAGAGCGGAGGCAGGAGGCNGG	519	47024	0.449746	0.974944	0.396585
GGAAGGAGGAGGCCTAAGGANGG	752	59731	0.387312	0.967815	0.307657
GGCCCAGCCTGCTGTGGTACNGG	21	26038	0.265986	0.992441	0.904636
GTTTGCGACTCTGACAGAGCNGG	6	11925	0.717402	0.99898	0.844698
GCTGTTTCTGCAGCCGCTTTNGG	4	23676	0.816667	0.999958	0.764662
GAACAAGGTGTTCCCACCCGNGG	164	8702	0.607471	0.977501	0.390073
GGCATACTCATCTTTTTCAGNGG	23	24440	0.327513	0.988753	0.346005
GTCTGGGCGGTGCTACAACTNGG	53	7128	0.380839	0.971169	0.464862
GGTACCTATCGATTGTCAGGNGG	2	5391	0.295455	0.998052	-1
GTGGAGCGCAGTGGTCTCCGNGG	120	13025	0.420158	0.96233	0.27398
GAGGGCTCACCAGAGGTAGGNGG	288	29889	0.525512	0.961929	0.437596
GACATTAAAGATAGTCATCTNGG	12	28976	0.252408	0.997256	0.726372
GGGAACCCAGCGAGTGAAGANGG	10	23769	0.233355	0.99098	0.826832
GGTGCACAGTGGGGTCAGCANGG	73	33735	0.191914	0.986708	0.0286677
GGGGCAGCTCCGGCGCTCCTNGG	61	16686	0.133552	0.877333	0.44235
GGGCAATGGATTGGTCATCCNGG	112	12530	0.494651	0.983092	0.517273
GTCCCCTCCACCCCACAGTGNGG	463	25893	0.430543	0.953218	0.427761
GAAGGCTGAGATCCTGGAGGNGG	1868	37169	0.750395	0.975492	0.378915

### Sheet: S1.2
#Performance on each GUIDE-seq sgRNA
#classification-seq
sgRNA	active off-targets	non-active off-targets	AUPR	AUC	Pearson corr - active off-targets set
GATAACTACACCGAGGAAATNGG	8	18124	0.750978	0.928548	0.364958
GTCGAGAAAAGCTTTGAAACNGG
GTATGGAAAATGAGAGCTGCNGG	2	28301	0.75	0.999965	-1
GGTGGTGTGGGCCCAGGAGGNGG
GCTGGTACACGGCAGGGTCANGG	100	18373	0.47069	0.992035	0.162408
GCCTCTCCAGCCAGGGGCTGNGG
GACACCTTCTTCCCCAGCCCNGG	126	35293	0.581864	0.986553	0.0385963
GAAGTTGACTTACTGAAGAANGG
GCTTCGGCAGGCTGACAGCCNGG	1	20230	0.2	0.999802
GATGCAGAGACCCTGCTCAANGG
GCCGTGGCAAACTGGTACTTNGG	2	7917	0.583333	0.999874	1
GCTGTCCTGAAGTGGACATANGG	8	38960	0.543582	0.99975	0.355995
GGGCTGCAGGGGAGCTGGGCNGG
GCAGATGGAATCATCTAGGANGG
GAAGCATGACGGACAAGTACNGG	1	11907	1	1
GGAGAAGGTGGGGGGGTTCCNGG	61	58978	0.395779	0.97426	0.133758
GGACCGCAGCCAGCCCGGCCNGG
GCGCCGAGAAGGAAGTGCTCNGG
GCTGCCCCGCCTGCCCAGCGNGG
GAGTAGCGCGAGCACAGCTANGG	2	8903	0.7	0.999832	1
GCCCTGCTCGTGGTGACCGANGG	12	9535	0.690542	0.998575	0.259333
GTGTGTGAGTATGCATCTCCNGG
GCTCGGGGACACAGGATCCCNGG	81	17137	0.685989	0.994516	0.151517
GGCAGAAACCCTGGTGGTCGNGG	5	28286	0.671429	0.99988	0.516812
GAGAATCAAAATCGGTGAATNGG	4	32743	0.752294	0.996702	0.783302
GTACAGGCTGCACCTGTCAGNGG
GTGGGATCGGAGCAGTTCAGNGG
GGAATCTGCCTAACAGGAGGNGG
GGCCCCACTGTGGGGTGGAGNGG	14	41548	0.328737	0.944307	0.184431
GCTTGTCCGTCTGGTTGCTGNGG
GGCAGCATAGTGAGCCCAGANGG
GCATTTTCTTCACGGAAACANGG	3	31104	0.733333	0.999957	-0.93998
GCTGACCCCGCTGGGCAGGCNGG	5	45176	0.437386	0.998929	0.394091
GTCCCTAGTGGCCCCACTGTNGG	34	13554	0.432652	0.990706	0.233344
GAGCCACATTAACCGGCCCTNGG	7	29877	0.469634	0.802624	0.63333
GCACAAGGCTCAGCTGAACCNGG
GGATTTCCTCCTCGACCACCNGG	2	17072	1	1
GCCCTGGCCAGTCGTCTGGGNGG
GCTGCAGAAACAGCAAGCCCNGG	5	32376	0.368571	0.999716	0.605462
GTCTCCCTGATCCATCCAGTNGG	6	19262	0.496111	0.999533	0.480459
GCTGGGCAGGAGCCCCCTCCNGG
GGACAGTAAGAAGGAAAAACNGG	48	86729	0.41899	0.998937	0.0968414
GAAGAAACTGAGAAGCATGANGG
GGGATCAGGTGACCCATATTNGG	14	13487	0.50285	0.923085	0.254226
GATTTCTATGACCTGTATGGNGG	13	21130	0.516406	0.795337	0.730788
GCATACTCATCTTTTTCAGTNGG
GGCACCAACTGGATGGATCANGG
GGGGGATTGTGGGGCTGCAGNGG
GGTGAGGGAGGAGAGATGCCNGG
GCTACTCTCTCTTTCTGGCCNGG
GTCAGGGTTCTGGATATCTGNGG	35	26605	0.247796	0.982998	0.223228
GGCCGAGATGTCTCGCTCCGNGG	1	5827	0.5	0.999828
GCAAACATGCTGTCCTGAAGNGG
GCTGCCGCCCAGTGGGACTTNGG	18	14182	0.795173	0.998754	0.212011
GAGACCCTGCTCAAGGGCCGNGG	3	18131	0.722222	0.999926	0.445504
GAGGTTCACTTGATTTCCACNGG	1	26646	0.333333	0.999925
GGTGGATGATGGTGCCGTCGNGG	18	12584	0.456713	0.983105	0.344402
GGTTTCACCGAGACCTCAGTNGG	1	10266	1	1
GATGTGGGAGGCTCAGTTCCNGG
GGTGACAAGTGTGATCACTTNGG
GCTGTGTTTGCGTCTCTCCCNGG
GGGGATTTCTATGACCTGTANGG
GTGGTACTGGCCAGCAGCCGNGG	6	27032	0.784749	0.999901	-0.0410166
GGGACTCTACATCTGCAAGGNGG
GGTCCCGGTGGTGTGGGCCCNGG
GGTCACCACGAGCAGGGCTGNGG
GCGTGACTTCCACATGAGCGNGG	2	7548	0.666667	0.999868
GGGTATTATTGATGCTATTCNGG	1	19901	0.5	0.99995
GAAGGTGGCGTTGTCCCCTTNGG	13	12191	0.517643	0.995545	0.339573
GGCGCCCTGGCCAGTCGTCTNGG	2	10888	1	1	1
GTCACCAATCCTGTCCCTAGNGG	11	15404	0.372073	0.996353	0.495904
GGGGGTTCCAGGGCCTGTCTNGG
GGGCGGTGCTACAACTGGGCNGG
GAAGCGTGATGACAAAGAGGNGG
GTGAGTAGAGCGGAGGCAGGNGG
GTTGGAGAAGCTGCAGGTGANGG
GGGGGGTTCCAGGGCCTGTCNGG	76	26793	0.572397	0.987877	0.161266
GGAAACTTGGCCACTCTATGNGG	3	15807	0.666667	0.999895	0.644658
GGCCAGTACCACAGCAGGCTNGG
GATTTCCTCCTCGACCACCANGG	3	18987	0.72549	0.999754	0.677775
GTCCCCTGAGCCCATTTCCTNGG
GCAGCATAGTGAGCCCAGAANGG
GCACGTGGCCCAGCCTGCTGNGG	19	38234	0.47036	0.926731	0.27201
GAGCAGGGCTGGGGAGAAGGNGG	544	104410	0.46663	0.97462	0.199253
GGACTGAGGGCCATGGACACNGG	22	27002	0.743905	0.99954	0.138597
GTGCGGCAACCTACATGATGNGG
GAGAAGGTGGGGGGGTTCCANGG
GGCCACGGAGCGAGACATCTNGG	3	15905	0.642857	0.999874	0.759612
GAAGATGATGGAGTAGATGGNGG	122	66023	0.46865	0.981726	0.090113
GGGGCCACTAGGGACAGGATNGG	32	21012	0.303039	0.969837	0.257888
GCTGGCGATGCCTCGGCTGCNGG	1	17449	0.5	0.999943
GTAGAGCGGAGGCAGGAGGCNGG
GGAAGGAGGAGGCCTAAGGANGG
GGCCCAGCCTGCTGTGGTACNGG	4	33315	0.750237	0.968378	0.658609
GTTTGCGACTCTGACAGAGCNGG	2	12113	1	1
GCTGTTTCTGCAGCCGCTTTNGG
GAACAAGGTGTTCCCACCCGNGG
GGCATACTCATCTTTTTCAGNGG
GTCTGGGCGGTGCTACAACTNGG
GGTACCTATCGATTGTCAGGNGG	9	5485	0.834631	0.972592	0.298626
GTGGAGCGCAGTGGTCTCCGNGG
GAGGGCTCACCAGAGGTAGGNGG
GACATTAAAGATAGTCATCTNGG	2	29646	0.325	0.999899	-1
GGGAACCCAGCGAGTGAAGANGG	1	24253	1	1
GGTGCACAGTGGGGTCAGCANGG
GGGGCAGCTCCGGCGCTCCTNGG	1	17123	1	1
GGGCAATGGATTGGTCATCCNGG	1	13163	0.5	0.999924
GTCCCCTCCACCCCACAGTGNGG	53	27346	0.598199	0.989406	0.183768
GAAGGCTGAGATCCTGGAGGNGG	120	45154	0.532464	0.99477	0.133355

### Sheet: S1.3
#Performance on each CHANGE-seq sgRNA
#classification-seq-dist
sgRNA	active off-targets	non-active off-targets	AUPR	AUC	Pearson corr - active off-targets set
GATAACTACACCGAGGAAATNGG	12	16369	0.915278	0.999929	0.442487
GTCGAGAAAAGCTTTGAAACNGG	11	21634	0.39319	0.894131	0.391744
GTATGGAAAATGAGAGCTGCNGG	25	27696	0.679409	0.998956	0.127051
GGTGGTGTGGGCCCAGGAGGNGG	40906	73219	0.995283	0.997704	0.0696233
GCTGGTACACGGCAGGGTCANGG	119	17469	0.427349	0.989047	0.225767
GCCTCTCCAGCCAGGGGCTGNGG	443	42075	0.590867	0.97012	0.211517
GACACCTTCTTCCCCAGCCCNGG	201	33727	0.72929	0.990423	0.170589
GAAGTTGACTTACTGAAGAANGG	45	31756	0.588815	0.999165	0.245455
GCTTCGGCAGGCTGACAGCCNGG	17	19532	0.501233	0.951564	0.234836
GATGCAGAGACCCTGCTCAANGG	107	23266	0.465976	0.966362	0.255841
GCCGTGGCAAACTGGTACTTNGG	78	7318	0.673293	0.98273	0.257544
GCTGTCCTGAAGTGGACATANGG	33	19315	0.315838	0.993688	0.324172
GGGCTGCAGGGGAGCTGGGCNGG	1639	60510	0.703844	0.974687	0.364935
GCAGATGGAATCATCTAGGANGG	50	24700	0.756232	0.992931	0.251941
GAAGCATGACGGACAAGTACNGG	12	11487	0.901664	0.999862	0.336706
GGAGAAGGTGGGGGGGTTCCNGG	1766	47872	0.743783	0.968913	0.311978
GGACCGCAGCCAGCCCGGCCNGG	181	27653	0.661295	0.986166	0.455004
GCGCCGAGAAGGAAGTGCTCNGG	247	10783	0.708108	0.982158	0.265859
GCTGCCCCGCCTGCCCAGCGNGG	194	30359	0.546069	0.969133	0.296099
GAGTAGCGCGAGCACAGCTANGG	50	8055	0.538581	0.979863	0.258214
GCCCTGCTCGTGGTGACCGANGG	18	9220	0.69659	0.994318	0.442181
GTGTGTGAGTATGCATCTCCNGG	7	45228	0.498326	0.999615	-0.0777029
GCTCGGGGACACAGGATCCCNGG	441	15703	0.667796	0.96608	0.414296
GGCAGAAACCCTGGTGGTCGNGG	6	27308	0.166906	0.554898	0.999993
GAGAATCAAAATCGGTGAATNGG	6	25029	0.916667	0.99996	0.468968
GTACAGGCTGCACCTGTCAGNGG	24	16545	0.839733	0.999635	0.298667
GTGGGATCGGAGCAGTTCAGNGG	126	14101	0.620698	0.987116	0.26798
GGAATCTGCCTAACAGGAGGNGG	177	17113	0.311752	0.813431	0.542707
GGCCCCACTGTGGGGTGGAGNGG	44	35223	0.276981	0.986347	0.088909
GCTTGTCCGTCTGGTTGCTGNGG	23	16312	0.745161	0.996535	0.368307
GGCAGCATAGTGAGCCCAGANGG	11	30015	0.686163	0.999349	-0.508955
GCATTTTCTTCACGGAAACANGG	6	30611	1	1	0.37491
GCTGACCCCGCTGGGCAGGCNGG	142	29061	0.273869	0.910875	0.363843
GTCCCTAGTGGCCCCACTGTNGG	155	12324	0.729386	0.991204	0.263265
GAGCCACATTAACCGGCCCTNGG	88	28227	0.369066	0.962618	0.417575
GCACAAGGCTCAGCTGAACCNGG	56	40379	0.843377	0.999565	0.206134
GGATTTCCTCCTCGACCACCNGG	1	16443	1	1
GCCCTGGCCAGTCGTCTGGGNGG	54	17339	0.611077	0.988969	0.165623
GCTGCAGAAACAGCAAGCCCNGG	69	30950	0.709233	0.991742	0.194409
GTCTCCCTGATCCATCCAGTNGG	72	18515	0.71282	0.997798	0.30221
GCTGGGCAGGAGCCCCCTCCNGG	204	36571	0.61196	0.987548	0.267719
GGACAGTAAGAAGGAAAAACNGG	236	75839	0.727123	0.98821	0.162116
GAAGAAACTGAGAAGCATGANGG	45	67624	0.626799	0.998816	0.197612
GGGATCAGGTGACCCATATTNGG	179	12125	0.579262	0.970682	0.406445
GATTTCTATGACCTGTATGGNGG	317	18591	0.441958	0.8835	0.581949
GCATACTCATCTTTTTCAGTNGG	8	29428	0.680775	0.999618	0.192122
GGCACCAACTGGATGGATCANGG	32	14471	0.60011	0.995083	0.418765
GGGGGATTGTGGGGCTGCAGNGG	1849	40510	0.534678	0.92343	0.380068
GGTGAGGGAGGAGAGATGCCNGG	2596	63799	0.779807	0.980868	0.309944
GCTACTCTCTCTTTCTGGCCNGG	95	28322	0.560569	0.993191	0.268475
GTCAGGGTTCTGGATATCTGNGG	119	23269	0.61796	0.99029	0.520785
GGCCGAGATGTCTCGCTCCGNGG	2	5687	0.833333	0.999912	1
GCAAACATGCTGTCCTGAAGNGG	15	20873	0.471282	0.999265	0.234876
GCTGCCGCCCAGTGGGACTTNGG	44	13626	0.672041	0.997345	0.342309
GAGACCCTGCTCAAGGGCCGNGG	68	16662	0.641771	0.982763	0.303745
GAGGTTCACTTGATTTCCACNGG	3	25479	0.916667	0.999987	0.994159
GGTGGATGATGGTGCCGTCGNGG	89	11738	0.425024	0.988568	0.207339
GGTTTCACCGAGACCTCAGTNGG	17	9846	0.660605	0.991433	0.31837
GATGTGGGAGGCTCAGTTCCNGG	267	33221	0.798126	0.994979	0.376721
GGTGACAAGTGTGATCACTTNGG	90	19641	0.607749	0.985147	0.278758
GCTGTGTTTGCGTCTCTCCCNGG	54	26693	0.462452	0.980267	0.371153
GGGGATTTCTATGACCTGTANGG	10	15230	0.27301	0.995391	0.261657
GTGGTACTGGCCAGCAGCCGNGG	65	19600	0.742632	0.984747	0.129501
GGGACTCTACATCTGCAAGGNGG	251	13575	0.551191	0.947454	0.427651
GGTCCCGGTGGTGTGGGCCCNGG	672	21776	0.718054	0.970578	0.353494
GGTCACCACGAGCAGGGCTGNGG	214	18538	0.588715	0.973816	0.379288
GCGTGACTTCCACATGAGCGNGG	4	7439	0.698052	0.99963	0.379555
GGGTATTATTGATGCTATTCNGG	13	19123	0.651264	0.999014	-0.652284
GAAGGTGGCGTTGTCCCCTTNGG	83	11487	0.709666	0.990664	0.440291
GGCGCCCTGGCCAGTCGTCTNGG	63	10197	0.654542	0.991843	0.311316
GTCACCAATCCTGTCCCTAGNGG	8	14999	0.311555	0.995916	0.305556
GGGGGTTCCAGGGCCTGTCTNGG	533	23596	0.71873	0.984399	0.211673
GGGCGGTGCTACAACTGGGCNGG	12	9602	0.570433	0.998264	0.089544
GAAGCGTGATGACAAAGAGGNGG	60	24285	0.668243	0.996855	0.122948
GTGAGTAGAGCGGAGGCAGGNGG	651	38970	0.542268	0.967086	0.364753
GTTGGAGAAGCTGCAGGTGANGG	177	49400	0.615342	0.98822	0.304298
GGGGGGTTCCAGGGCCTGTCNGG	108	25580	0.439536	0.982491	0.170373
GGAAACTTGGCCACTCTATGNGG	32	15093	0.443034	0.976941	0.318966
GGCCAGTACCACAGCAGGCTNGG	18	20860	0.57559	0.99878	0.168597
GATTTCCTCCTCGACCACCANGG	10	18211	0.635041	0.997134	0.177079
GTCCCCTGAGCCCATTTCCTNGG	455	22966	0.750268	0.983012	0.356062
GCAGCATAGTGAGCCCAGAANGG	31	25911	0.559028	0.997262	-0.234556
GCACGTGGCCCAGCCTGCTGNGG	87	33675	0.667375	0.995951	0.244495
GAGCAGGGCTGGGGAGAAGGNGG	2505	88680	0.631549	0.966688	0.299737
GGACTGAGGGCCATGGACACNGG	188	25236	0.582685	0.984996	0.280827
GTGCGGCAACCTACATGATGNGG	23	7125	0.841537	0.998841	0.366185
GAGAAGGTGGGGGGGTTCCANGG	1958	31991	0.6853	0.947745	0.310263
GGCCACGGAGCGAGACATCTNGG	53	14552	0.682849	0.995089	0.145646
GAAGATGATGGAGTAGATGGNGG	444	58267	0.672989	0.988831	0.272757
GGGGCCACTAGGGACAGGATNGG	201	19237	0.574785	0.985478	0.275746
GCTGGCGATGCCTCGGCTGCNGG	5	17033	0.786923	0.999883	0.384099
GTAGAGCGGAGGCAGGAGGCNGG	519	47024	0.639992	0.985272	0.247379
GGAAGGAGGAGGCCTAAGGANGG	752	59731	0.658295	0.985969	0.34569
GGCCCAGCCTGCTGTGGTACNGG	21	26038	0.528353	0.998173	0.294671
GTTTGCGACTCTGACAGAGCNGG	6	11925	0.842593	0.999693	0.216438
GCTGTTTCTGCAGCCGCTTTNGG	4	23676	0.826923	0.999905	0.522854
GAACAAGGTGTTCCCACCCGNGG	164	8702	0.681747	0.978761	0.228338
GGCATACTCATCTTTTTCAGNGG	23	24440	0.695277	0.996154	0.326836
GTCTGGGCGGTGCTACAACTNGG	53	7128	0.568165	0.987318	0.590848
GGTACCTATCGATTGTCAGGNGG	2	5391	1	1	-1
GTGGAGCGCAGTGGTCTCCGNGG	120	13025	0.571018	0.979517	0.344305
GAGGGCTCACCAGAGGTAGGNGG	288	29889	0.62355	0.971523	0.377614
GACATTAAAGATAGTCATCTNGG	12	28976	0.824734	0.999787	0.175098
GGGAACCCAGCGAGTGAAGANGG	10	23769	0.689582	0.999617	0.337576
GGTGCACAGTGGGGTCAGCANGG	73	33735	0.41611	0.99583	0.179867
GGGGCAGCTCCGGCGCTCCTNGG	61	16686	0.149142	0.885565	0.267225
GGGCAATGGATTGGTCATCCNGG	112	12530	0.739664	0.993122	0.290334
GTCCCCTCCACCCCACAGTGNGG	463	25893	0.561103	0.964123	0.325921
GAAGGCTGAGATCCTGGAGGNGG	1868	37169	0.779741	0.979658	0.430392

### Sheet: S1.4
#Performance on each GUIDE-seq sgRNA
#classification-seq-dist
sgRNA	active off-targets	non-active off-targets	AUPR	AUC	Pearson corr - active off-targets set
GATAACTACACCGAGGAAATNGG	8	18124	0.538718	0.895656	0.632061
GTCGAGAAAAGCTTTGAAACNGG
GTATGGAAAATGAGAGCTGCNGG	2	28301	1	1	1
GGTGGTGTGGGCCCAGGAGGNGG
GCTGGTACACGGCAGGGTCANGG	100	18373	0.253969	0.982083	0.47773
GCCTCTCCAGCCAGGGGCTGNGG
GACACCTTCTTCCCCAGCCCNGG	126	35293	0.397055	0.972684	0.131894
GAAGTTGACTTACTGAAGAANGG
GCTTCGGCAGGCTGACAGCCNGG	1	20230	1	1
GATGCAGAGACCCTGCTCAANGG
GCCGTGGCAAACTGGTACTTNGG	2	7917	0.528571	0.997916	1
GCTGTCCTGAAGTGGACATANGG	8	38960	0.366971	0.94281	0.798145
GGGCTGCAGGGGAGCTGGGCNGG
GCAGATGGAATCATCTAGGANGG
GAAGCATGACGGACAAGTACNGG	1	11907	1	1
GGAGAAGGTGGGGGGGTTCCNGG	61	58978	0.273465	0.974828	0.250041
GGACCGCAGCCAGCCCGGCCNGG
GCGCCGAGAAGGAAGTGCTCNGG
GCTGCCCCGCCTGCCCAGCGNGG
GAGTAGCGCGAGCACAGCTANGG	2	8903	0.532258	0.998371	1
GCCCTGCTCGTGGTGACCGANGG	12	9535	0.461826	0.995106	0.783396
GTGTGTGAGTATGCATCTCCNGG
GCTCGGGGACACAGGATCCCNGG	81	17137	0.582211	0.989025	0.34791
GGCAGAAACCCTGGTGGTCGNGG	5	28286	0.433853	0.997829	0.752595
GAGAATCAAAATCGGTGAATNGG	4	32743	0.751104	0.993113	0.783302
GTACAGGCTGCACCTGTCAGNGG
GTGGGATCGGAGCAGTTCAGNGG
GGAATCTGCCTAACAGGAGGNGG
GGCCCCACTGTGGGGTGGAGNGG	14	41548	0.374754	0.944185	0.58322
GCTTGTCCGTCTGGTTGCTGNGG
GGCAGCATAGTGAGCCCAGANGG
GCATTTTCTTCACGGAAACANGG	3	31104	0.833333	0.999968	0.93998
GCTGACCCCGCTGGGCAGGCNGG	5	45176	0.442165	0.997995	0.715833
GTCCCTAGTGGCCCCACTGTNGG	34	13554	0.26097	0.986314	0.523223
GAGCCACATTAACCGGCCCTNGG	7	29877	0.464295	0.828468	0.78496
GCACAAGGCTCAGCTGAACCNGG
GGATTTCCTCCTCGACCACCNGG	2	17072	1	1
GCCCTGGCCAGTCGTCTGGGNGG
GCTGCAGAAACAGCAAGCCCNGG	5	32376	0.433024	0.999759	0.772887
GTCTCCCTGATCCATCCAGTNGG	6	19262	0.543056	0.998918	0.598781
GCTGGGCAGGAGCCCCCTCCNGG
GGACAGTAAGAAGGAAAAACNGG	48	86729	0.347705	0.994473	0.510457
GAAGAAACTGAGAAGCATGANGG
GGGATCAGGTGACCCATATTNGG	14	13487	0.350755	0.88786	0.594388
GATTTCTATGACCTGTATGGNGG	13	21130	0.621722	0.790972	0.75417
GCATACTCATCTTTTTCAGTNGG
GGCACCAACTGGATGGATCANGG
GGGGGATTGTGGGGCTGCAGNGG
GGTGAGGGAGGAGAGATGCCNGG
GCTACTCTCTCTTTCTGGCCNGG
GTCAGGGTTCTGGATATCTGNGG	35	26605	0.137535	0.959604	0.680499
GGCCGAGATGTCTCGCTCCGNGG	1	5827	1	1
GCAAACATGCTGTCCTGAAGNGG
GCTGCCGCCCAGTGGGACTTNGG	18	14182	0.545663	0.995671	0.498537
GAGACCCTGCTCAAGGGCCGNGG	3	18131	0.385536	0.998364	0.890544
GAGGTTCACTTGATTTCCACNGG	1	26646	1	1
GGTGGATGATGGTGCCGTCGNGG	18	12584	0.347093	0.967693	0.530574
GGTTTCACCGAGACCTCAGTNGG	1	10266	1	1
GATGTGGGAGGCTCAGTTCCNGG
GGTGACAAGTGTGATCACTTNGG
GCTGTGTTTGCGTCTCTCCCNGG
GGGGATTTCTATGACCTGTANGG
GTGGTACTGGCCAGCAGCCGNGG	6	27032	0.606719	0.999433	0.414507
GGGACTCTACATCTGCAAGGNGG
GGTCCCGGTGGTGTGGGCCCNGG
GGTCACCACGAGCAGGGCTGNGG
GCGTGACTTCCACATGAGCGNGG	2	7548	1	1
GGGTATTATTGATGCTATTCNGG	1	19901	1	1
GAAGGTGGCGTTGTCCCCTTNGG	13	12191	0.335099	0.990844	0.569535
GGCGCCCTGGCCAGTCGTCTNGG	2	10888	0.541667	0.99899	1
GTCACCAATCCTGTCCCTAGNGG	11	15404	0.314187	0.997893	0.826688
GGGGGTTCCAGGGCCTGTCTNGG
GGGCGGTGCTACAACTGGGCNGG
GAAGCGTGATGACAAAGAGGNGG
GTGAGTAGAGCGGAGGCAGGNGG
GTTGGAGAAGCTGCAGGTGANGG
GGGGGGTTCCAGGGCCTGTCNGG	76	26793	0.412123	0.988743	0.503985
GGAAACTTGGCCACTCTATGNGG	3	15807	0.866667	0.999958	0.912392
GGCCAGTACCACAGCAGGCTNGG
GATTTCCTCCTCGACCACCANGG	3	18987	0.668385	0.989835	0.702491
GTCCCCTGAGCCCATTTCCTNGG
GCAGCATAGTGAGCCCAGAANGG
GCACGTGGCCCAGCCTGCTGNGG	19	38234	0.495925	0.92487	0.399362
GAGCAGGGCTGGGGAGAAGGNGG	544	104410	0.209015	0.955815	0.286491
GGACTGAGGGCCATGGACACNGG	22	27002	0.403463	0.997591	0.365827
GTGCGGCAACCTACATGATGNGG
GAGAAGGTGGGGGGGTTCCANGG
GGCCACGGAGCGAGACATCTNGG	3	15905	0.362292	0.997716	0.999214
GAAGATGATGGAGTAGATGGNGG	122	66023	0.186515	0.958517	0.137776
GGGGCCACTAGGGACAGGATNGG	32	21012	0.176439	0.952225	0.508194
GCTGGCGATGCCTCGGCTGCNGG	1	17449	1	1
GTAGAGCGGAGGCAGGAGGCNGG
GGAAGGAGGAGGCCTAAGGANGG
GGCCCAGCCTGCTGTGGTACNGG	4	33315	0.75135	0.994469	0.658609
GTTTGCGACTCTGACAGAGCNGG	2	12113	1	1
GCTGTTTCTGCAGCCGCTTTNGG
GAACAAGGTGTTCCCACCCGNGG
GGCATACTCATCTTTTTCAGNGG
GTCTGGGCGGTGCTACAACTNGG
GGTACCTATCGATTGTCAGGNGG	9	5485	0.634955	0.954057	0.520126
GTGGAGCGCAGTGGTCTCCGNGG
GAGGGCTCACCAGAGGTAGGNGG
GACATTAAAGATAGTCATCTNGG	2	29646	0.525641	0.999376	1
GGGAACCCAGCGAGTGAAGANGG	1	24253	1	1
GGTGCACAGTGGGGTCAGCANGG
GGGGCAGCTCCGGCGCTCCTNGG	1	17123	1	1
GGGCAATGGATTGGTCATCCNGG	1	13163	1	1
GTCCCCTCCACCCCACAGTGNGG	53	27346	0.300372	0.988037	0.522886
GAAGGCTGAGATCCTGGAGGNGG	120	45154	0.274276	0.98033	0.310722

### Sheet: S1.5
#Performance on each CHANGE-seq sgRNA
#classification-dist
sgRNA	active off-targets	non-active off-targets	AUPR	AUC	Pearson corr - active off-targets set
GATAACTACACCGAGGAAATNGG	12	16369	0.381633	0.998223	0.781401
GTCGAGAAAAGCTTTGAAACNGG	11	21634	0.1175	0.831351	0.526398
GTATGGAAAATGAGAGCTGCNGG	25	27696	0.345953	0.970539	0.11195
GGTGGTGTGGGCCCAGGAGGNGG	40906	73219	0.474207	0.629436	0.0879487
GCTGGTACACGGCAGGGTCANGG	119	17469	0.0953208	0.806636	0.0733865
GCCTCTCCAGCCAGGGGCTGNGG	443	42075	0.175512	0.843176	0.156233
GACACCTTCTTCCCCAGCCCNGG	201	33727	0.116135	0.865368	0.137855
GAAGTTGACTTACTGAAGAANGG	45	31756	0.296258	0.993712	-0.166079
GCTTCGGCAGGCTGACAGCCNGG	17	19532	0.0469632	0.950681	0.215792
GATGCAGAGACCCTGCTCAANGG	107	23266	0.112002	0.842993	0.212621
GCCGTGGCAAACTGGTACTTNGG	78	7318	0.0858741	0.744279	0.250314
GCTGTCCTGAAGTGGACATANGG	33	19315	0.128632	0.924109	0.323507
GGGCTGCAGGGGAGCTGGGCNGG	1639	60510	0.191306	0.794408	0.180196
GCAGATGGAATCATCTAGGANGG	50	24700	0.260197	0.938251	0.224144
GAAGCATGACGGACAAGTACNGG	12	11487	0.207896	0.979285	0.460074
GGAGAAGGTGGGGGGGTTCCNGG	1766	47872	0.175171	0.746362	0.251721
GGACCGCAGCCAGCCCGGCCNGG	181	27653	0.209648	0.890684	0.214842
GCGCCGAGAAGGAAGTGCTCNGG	247	10783	0.135701	0.733297	0.159447
GCTGCCCCGCCTGCCCAGCGNGG	194	30359	0.0895078	0.829307	0.215304
GAGTAGCGCGAGCACAGCTANGG	50	8055	0.111698	0.840361	0.294577
GCCCTGCTCGTGGTGACCGANGG	18	9220	0.197457	0.920607	0.301812
GTGTGTGAGTATGCATCTCCNGG	7	45228	0.347422	0.97337	-0.411139
GCTCGGGGACACAGGATCCCNGG	441	15703	0.172658	0.754311	0.313226
GGCAGAAACCCTGGTGGTCGNGG	6	27308	0.16685	0.539817	0.999992
GAGAATCAAAATCGGTGAATNGG	6	25029	0.509427	0.989216	0.435029
GTACAGGCTGCACCTGTCAGNGG	24	16545	0.224498	0.983683	0.239007
GTGGGATCGGAGCAGTTCAGNGG	126	14101	0.124821	0.815611	0.173235
GGAATCTGCCTAACAGGAGGNGG	177	17113	0.12245	0.731566	0.420767
GGCCCCACTGTGGGGTGGAGNGG	44	35223	0.0621623	0.93589	0.281099
GCTTGTCCGTCTGGTTGCTGNGG	23	16312	0.231232	0.874116	0.311017
GGCAGCATAGTGAGCCCAGANGG	11	30015	0.128471	0.983487	-0.179858
GCATTTTCTTCACGGAAACANGG	6	30611	0.314815	0.999739	0.819649
GCTGACCCCGCTGGGCAGGCNGG	142	29061	0.127026	0.788198	0.282734
GTCCCTAGTGGCCCCACTGTNGG	155	12324	0.116421	0.791135	0.115707
GAGCCACATTAACCGGCCCTNGG	88	28227	0.12939	0.833375	0.214639
GCACAAGGCTCAGCTGAACCNGG	56	40379	0.483696	0.996507	0.324895
GGATTTCCTCCTCGACCACCNGG	1	16443	1	1
GCCCTGGCCAGTCGTCTGGGNGG	54	17339	0.1183	0.823066	0.114622
GCTGCAGAAACAGCAAGCCCNGG	69	30950	0.124112	0.916623	0.139239
GTCTCCCTGATCCATCCAGTNGG	72	18515	0.10545	0.85555	0.239074
GCTGGGCAGGAGCCCCCTCCNGG	204	36571	0.138172	0.87237	0.213221
GGACAGTAAGAAGGAAAAACNGG	236	75839	0.276334	0.947592	0.172347
GAAGAAACTGAGAAGCATGANGG	45	67624	0.213149	0.982122	0.291671
GGGATCAGGTGACCCATATTNGG	179	12125	0.106889	0.724928	0.302253
GATTTCTATGACCTGTATGGNGG	317	18591	0.0949405	0.69588	0.294235
GCATACTCATCTTTTTCAGTNGG	8	29428	0.179363	0.982738	0.324128
GGCACCAACTGGATGGATCANGG	32	14471	0.133124	0.925388	0.345736
GGGGGATTGTGGGGCTGCAGNGG	1849	40510	0.181123	0.716582	0.276426
GGTGAGGGAGGAGAGATGCCNGG	2596	63799	0.167691	0.723077	0.209274
GCTACTCTCTCTTTCTGGCCNGG	95	28322	0.101825	0.843609	0.14392
GTCAGGGTTCTGGATATCTGNGG	119	23269	0.138908	0.844241	0.310225
GGCCGAGATGTCTCGCTCCGNGG	2	5687	0.525641	0.99833	1
GCAAACATGCTGTCCTGAAGNGG	15	20873	0.258909	0.910663	0.310322
GCTGCCGCCCAGTGGGACTTNGG	44	13626	0.126187	0.81774	0.324805
GAGACCCTGCTCAAGGGCCGNGG	68	16662	0.20793	0.863222	0.313946
GAGGTTCACTTGATTTCCACNGG	3	25479	0.379132	0.998253	-0.184272
GGTGGATGATGGTGCCGTCGNGG	89	11738	0.0327498	0.696836	0.0141529
GGTTTCACCGAGACCTCAGTNGG	17	9846	0.160732	0.797774	0.371227
GATGTGGGAGGCTCAGTTCCNGG	267	33221	0.198579	0.858816	0.258599
GGTGACAAGTGTGATCACTTNGG	90	19641	0.107224	0.812868	0.175827
GCTGTGTTTGCGTCTCTCCCNGG	54	26693	0.0380178	0.794215	0.271906
GGGGATTTCTATGACCTGTANGG	10	15230	0.180576	0.872659	0.302205
GTGGTACTGGCCAGCAGCCGNGG	65	19600	0.148664	0.918093	0.291838
GGGACTCTACATCTGCAAGGNGG	251	13575	0.108607	0.703184	0.272108
GGTCCCGGTGGTGTGGGCCCNGG	672	21776	0.187078	0.768434	0.258087
GGTCACCACGAGCAGGGCTGNGG	214	18538	0.198558	0.850102	0.229303
GCGTGACTTCCACATGAGCGNGG	4	7439	0.279641	0.984995	0.320358
GGGTATTATTGATGCTATTCNGG	13	19123	0.124561	0.931591	-0.552663
GAAGGTGGCGTTGTCCCCTTNGG	83	11487	0.18293	0.846209	0.336367
GGCGCCCTGGCCAGTCGTCTNGG	63	10197	0.156248	0.789123	0.245993
GTCACCAATCCTGTCCCTAGNGG	8	14999	0.137172	0.905773	0.319168
GGGGGTTCCAGGGCCTGTCTNGG	533	23596	0.157703	0.770638	0.141412
GGGCGGTGCTACAACTGGGCNGG	12	9602	0.111942	0.846017	-0.0695589
GAAGCGTGATGACAAAGAGGNGG	60	24285	0.112047	0.859897	0.187605
GTGAGTAGAGCGGAGGCAGGNGG	651	38970	0.155056	0.797279	0.214766
GTTGGAGAAGCTGCAGGTGANGG	177	49400	0.196929	0.950787	0.222542
GGGGGGTTCCAGGGCCTGTCNGG	108	25580	0.10633	0.893147	0.218639
GGAAACTTGGCCACTCTATGNGG	32	15093	0.109342	0.839045	0.25861
GGCCAGTACCACAGCAGGCTNGG	18	20860	0.185872	0.992888	0.253434
GATTTCCTCCTCGACCACCANGG	10	18211	0.213181	0.870364	0.292782
GTCCCCTGAGCCCATTTCCTNGG	455	22966	0.148949	0.732732	0.313595
GCAGCATAGTGAGCCCAGAANGG	31	25911	0.158377	0.947456	-0.0476882
GCACGTGGCCCAGCCTGCTGNGG	87	33675	0.136823	0.916728	0.192207
GAGCAGGGCTGGGGAGAAGGNGG	2505	88680	0.231505	0.828314	0.200429
GGACTGAGGGCCATGGACACNGG	188	25236	0.208212	0.881961	0.25954
GTGCGGCAACCTACATGATGNGG	23	7125	0.138024	0.882294	0.412135
GAGAAGGTGGGGGGGTTCCANGG	1958	31991	0.196188	0.707029	0.103573
GGCCACGGAGCGAGACATCTNGG	53	14552	0.27665	0.923263	0.189836
GAAGATGATGGAGTAGATGGNGG	444	58267	0.140387	0.857046	0.0854787
GGGGCCACTAGGGACAGGATNGG	201	19237	0.130467	0.783361	0.100155
GCTGGCGATGCCTCGGCTGCNGG	5	17033	0.409622	0.984683	0.448375
GTAGAGCGGAGGCAGGAGGCNGG	519	47024	0.214389	0.863679	0.235862
GGAAGGAGGAGGCCTAAGGANGG	752	59731	0.160045	0.869008	0.151866
GGCCCAGCCTGCTGTGGTACNGG	21	26038	0.114305	0.957343	0.242766
GTTTGCGACTCTGACAGAGCNGG	6	11925	0.226908	0.99717	0.99978
GCTGTTTCTGCAGCCGCTTTNGG	4	23676	0.364935	0.983602	0.542108
GAACAAGGTGTTCCCACCCGNGG	164	8702	0.100624	0.724428	0.104253
GGCATACTCATCTTTTTCAGNGG	23	24440	0.178137	0.93864	0.255448
GTCTGGGCGGTGCTACAACTNGG	53	7128	0.244627	0.861598	0.205747
GGTACCTATCGATTGTCAGGNGG	2	5391	0.0210188	0.727833	-1
GTGGAGCGCAGTGGTCTCCGNGG	120	13025	0.118757	0.757505	0.291801
GAGGGCTCACCAGAGGTAGGNGG	288	29889	0.165105	0.837544	0.217015
GACATTAAAGATAGTCATCTNGG	12	28976	0.462266	0.994462	0.186354
GGGAACCCAGCGAGTGAAGANGG	10	23769	0.298546	0.99217	0.256248
GGTGCACAGTGGGGTCAGCANGG	73	33735	0.0530177	0.897028	0.152801
GGGGCAGCTCCGGCGCTCCTNGG	61	16686	0.0478585	0.681911	0.277239
GGGCAATGGATTGGTCATCCNGG	112	12530	0.105526	0.826133	0.275069
GTCCCCTCCACCCCACAGTGNGG	463	25893	0.164957	0.796707	0.211788
GAAGGCTGAGATCCTGGAGGNGG	1868	37169	0.184655	0.70307	0.291621

### Sheet: S1.6
#Performance on each GUIDE-seq sgRNA
#classification-dist
sgRNA	active off-targets	non-active off-targets	AUPR	AUC	Pearson corr - active off-targets set
GATAACTACACCGAGGAAATNGG	8	18124	0.66726	0.92591	0.31508
GTCGAGAAAAGCTTTGAAACNGG
GTATGGAAAATGAGAGCTGCNGG	2	28301	0.5	0.999965
GGTGGTGTGGGCCCAGGAGGNGG
GCTGGTACACGGCAGGGTCANGG	100	18373	0.262228	0.962117	0.155163
GCCTCTCCAGCCAGGGGCTGNGG
GACACCTTCTTCCCCAGCCCNGG	126	35293	0.21798	0.9323	0.131545
GAAGTTGACTTACTGAAGAANGG
GCTTCGGCAGGCTGACAGCCNGG	1	20230	0.125	0.999827
GATGCAGAGACCCTGCTCAANGG
GCCGTGGCAAACTGGTACTTNGG	2	7917	0.520833	0.99839	1
GCTGTCCTGAAGTGGACATANGG	8	38960	0.247029	0.998754	0.456685
GGGCTGCAGGGGAGCTGGGCNGG
GCAGATGGAATCATCTAGGANGG
GAAGCATGACGGACAAGTACNGG	1	11907	1	1
GGAGAAGGTGGGGGGGTTCCNGG	61	58978	0.0963278	0.939246	0.237663
GGACCGCAGCCAGCCCGGCCNGG
GCGCCGAGAAGGAAGTGCTCNGG
GCTGCCCCGCCTGCCCAGCGNGG
GAGTAGCGCGAGCACAGCTANGG	2	8903	0.52381	0.998821	1
GCCCTGCTCGTGGTGACCGANGG	12	9535	0.289923	0.936807	0.33146
GTGTGTGAGTATGCATCTCCNGG
GCTCGGGGACACAGGATCCCNGG	81	17137	0.184067	0.907205	0.263187
GGCAGAAACCCTGGTGGTCGNGG	5	28286	0.542857	0.99983	0.758684
GAGAATCAAAATCGGTGAATNGG	4	32743	0.750369	0.988917	0.783302
GTACAGGCTGCACCTGTCAGNGG
GTGGGATCGGAGCAGTTCAGNGG
GGAATCTGCCTAACAGGAGGNGG
GGCCCCACTGTGGGGTGGAGNGG	14	41548	0.245341	0.957093	0.223626
GCTTGTCCGTCTGGTTGCTGNGG
GGCAGCATAGTGAGCCCAGANGG
GCATTTTCTTCACGGAAACANGG	3	31104	0.6	0.999968
GCTGACCCCGCTGGGCAGGCNGG	5	45176	0.24969	0.998953	0.470276
GTCCCTAGTGGCCCCACTGTNGG	34	13554	0.138127	0.882726	0.212142
GAGCCACATTAACCGGCCCTNGG	7	29877	0.500067	0.838046	0.450948
GCACAAGGCTCAGCTGAACCNGG
GGATTTCCTCCTCGACCACCNGG	2	17072	1	1
GCCCTGGCCAGTCGTCTGGGNGG
GCTGCAGAAACAGCAAGCCCNGG	5	32376	0.557143	0.999855	0.243372
GTCTCCCTGATCCATCCAGTNGG	6	19262	0.18526	0.986904	0.480071
GCTGGGCAGGAGCCCCCTCCNGG
GGACAGTAAGAAGGAAAAACNGG	48	86729	0.264759	0.997721	0.219255
GAAGAAACTGAGAAGCATGANGG
GGGATCAGGTGACCCATATTNGG	14	13487	0.219536	0.91871	0.258335
GATTTCTATGACCTGTATGGNGG	13	21130	0.468054	0.862398	0.651196
GCATACTCATCTTTTTCAGTNGG
GGCACCAACTGGATGGATCANGG
GGGGGATTGTGGGGCTGCAGNGG
GGTGAGGGAGGAGAGATGCCNGG
GCTACTCTCTCTTTCTGGCCNGG
GTCAGGGTTCTGGATATCTGNGG	35	26605	0.107988	0.956718	0.180163
GGCCGAGATGTCTCGCTCCGNGG	1	5827	1	1
GCAAACATGCTGTCCTGAAGNGG
GCTGCCGCCCAGTGGGACTTNGG	18	14182	0.463268	0.959894	0.241696
GAGACCCTGCTCAAGGGCCGNGG	3	18131	1	1
GAGGTTCACTTGATTTCCACNGG	1	26646	1	1
GGTGGATGATGGTGCCGTCGNGG	18	12584	0.213938	0.918055	0.294605
GGTTTCACCGAGACCTCAGTNGG	1	10266	1	1
GATGTGGGAGGCTCAGTTCCNGG
GGTGACAAGTGTGATCACTTNGG
GCTGTGTTTGCGTCTCTCCCNGG
GGGGATTTCTATGACCTGTANGG
GTGGTACTGGCCAGCAGCCGNGG	6	27032	0.392521	0.998206	0.458121
GGGACTCTACATCTGCAAGGNGG
GGTCCCGGTGGTGTGGGCCCNGG
GGTCACCACGAGCAGGGCTGNGG
GCGTGACTTCCACATGAGCGNGG	2	7548	1	1
GGGTATTATTGATGCTATTCNGG	1	19901	1	1
GAAGGTGGCGTTGTCCCCTTNGG	13	12191	0.364734	0.984642	0.330482
GGCGCCCTGGCCAGTCGTCTNGG	2	10888	0.510753	0.997704	1
GTCACCAATCCTGTCCCTAGNGG	11	15404	0.239877	0.970034	0.458026
GGGGGTTCCAGGGCCTGTCTNGG
GGGCGGTGCTACAACTGGGCNGG
GAAGCGTGATGACAAAGAGGNGG
GTGAGTAGAGCGGAGGCAGGNGG
GTTGGAGAAGCTGCAGGTGANGG
GGGGGGTTCCAGGGCCTGTCNGG	76	26793	0.244212	0.948462	0.240237
GGAAACTTGGCCACTCTATGNGG	3	15807	0.757576	0.999916	0.511208
GGCCAGTACCACAGCAGGCTNGG
GATTTCCTCCTCGACCACCANGG	3	18987	0.376133	0.997314	0.82977
GTCCCCTGAGCCCATTTCCTNGG
GCAGCATAGTGAGCCCAGAANGG
GCACGTGGCCCAGCCTGCTGNGG	19	38234	0.199209	0.890415	0.341537
GAGCAGGGCTGGGGAGAAGGNGG	544	104410	0.227104	0.934046	0.199535
GGACTGAGGGCCATGGACACNGG	22	27002	0.358016	0.993552	0.201768
GTGCGGCAACCTACATGATGNGG
GAGAAGGTGGGGGGGTTCCANGG
GGCCACGGAGCGAGACATCTNGG	3	15905	0.515152	0.999832	0.999864
GAAGATGATGGAGTAGATGGNGG	122	66023	0.122639	0.939548	0.112538
GGGGCCACTAGGGACAGGATNGG	32	21012	0.220382	0.918345	0.182016
GCTGGCGATGCCTCGGCTGCNGG	1	17449	0.333333	0.999943
GTAGAGCGGAGGCAGGAGGCNGG
GGAAGGAGGAGGCCTAAGGANGG
GGCCCAGCCTGCTGTGGTACNGG	4	33315	0.75003	0.862134	0.658609
GTTTGCGACTCTGACAGAGCNGG	2	12113	1	1
GCTGTTTCTGCAGCCGCTTTNGG
GAACAAGGTGTTCCCACCCGNGG
GGCATACTCATCTTTTTCAGNGG
GTCTGGGCGGTGCTACAACTNGG
GGTACCTATCGATTGTCAGGNGG	9	5485	0.60943	0.934123	0.37674
GTGGAGCGCAGTGGTCTCCGNGG
GAGGGCTCACCAGAGGTAGGNGG
GACATTAAAGATAGTCATCTNGG	2	29646	0.198925	0.999722	1
GGGAACCCAGCGAGTGAAGANGG	1	24253	1	1
GGTGCACAGTGGGGTCAGCANGG
GGGGCAGCTCCGGCGCTCCTNGG	1	17123	0.5	0.999971
GGGCAATGGATTGGTCATCCNGG	1	13163	1	1
GTCCCCTCCACCCCACAGTGNGG	53	27346	0.20696	0.950037	0.20077
GAAGGCTGAGATCCTGGAGGNGG	120	45154	0.177945	0.960495	0.104968
